# Assembly and cell-free expression of a partial genome for the synthetic cell

**DOI:** 10.1101/2025.10.16.682769

**Authors:** Céline Cleij, Laura Sierra Heras, Ellen Zwiers, Etienne Bancal, Alexandre Stella, Pascale Daran-Lapujade, Christophe Danelon

## Abstract

The de novo design and assembly of a DNA genome represents an important milestone toward the construction of a minimal synthetic cell. The genome must contain all the instructions to enable primary cellular functions, probably comprising over 150 genes with a total size over 200 kb. Here, we designed and built a partial synthetic genome that satisfies the requirements for its expression in PURE system—a minimal transcription-translation machinery reconstituted from purified elements—and its replication by the protein-primed φ29 DNA replication system. The partial minimal synthetic genome (MSG) has a size of 41 kb, was assembled in yeast from 14 fragments, and harbors genes for phospholipid biosynthesis, DNA replication, and cell division. Yeast marker fragments were added between coding fragments to facilitate screening of correct assemblies and a BAC backbone was included to enable transfer from yeast to *E. coli* for amplification. Synthesis of all MSG-encoded proteins in PURE system was confirmed by liquid chromatography-mass spectrometry and fluorescence measurements. Moreover, we demonstrate successful compartmentalization and expression of the MSG in liposomes, as well as full-length replication of the linearized MSG by the φ29 DNA replication machinery. This work provides proof-of-concept for the bottom-up assembly and cell-free expression of a functional genome for a minimal synthetic cell.
