## Supplementary material for "Assembly and cell-free expression of a partial genome for the synthetic cell": Source Data

### Sheet: Fig. 5A - Relative abundances
	SynMG1.1			SynMG1.2				SynMG1.3
Protein	abundance_2_1_155069	abundance_3_1_155085	Mean	abundance_2_2_155088	abundance_1_2_155059	abundance_2_2_155073	Mean	abundance_3_3_155092	abundance_1_3_155064	abundance_2_3_155077	Mean
PlsB	35.0125	33.2711	34.1418	35.4541	33.7951	35.2174	34.8222	34.8643	34.8483	34.5012	34.7379
PlsC	31.4032	29.7676	30.5854	32.9327	31.8297	32.8132	32.5252	33.0128	32.8585	32.8744	32.9152
CdsA	25.7322	25.0029	25.3676	25.9584	25.0454	25.3904	25.4647	25.5535	25.2354	25.4151	25.4013
PssA	32.2402	31.3233	31.7818	32.4081	31.496	32.2745	32.0595	32.5619	32.3639	32.2555	32.3938
Psd	28.631	27.8993	28.2652	29.1272	21.9831	28.6343	26.5815	29.2465	28.4682	28.8812	28.8653
PgsA	20.4204	17.6626	19.0415	19.6002	17.7084	16.5019	17.9368	18.9635	16.425	16.3846	17.2577
PgpA	18.4748	18.4565	18.4657	18.7509	17.6761	18.34	18.2557	17.9187	17.5454	18.2201	17.8947
FtsZ	31.5278	29.9931	30.7605	31.6696	31.0093	31.7783	31.4857	31.105	31.0331	30.9877	31.0419
FtsA	28.717	28.1297	28.4234	29.3057	28.5321	29.123	28.9869	28.2179	28.0438	28.289	28.1836
MinD	33.7793	32.6084	33.1938	34.0311	33.7269	34.0414	33.9331	34.075	34.2541	33.7933	34.0408
MinE	30.5078	29.6157	30.0617	30.3201	29.4206	30.0875	29.9428	31.0339	30.639	30.8261	30.833
DNAP	33.3523	32.3304	32.8413	33.5128	32.9464	33.7954	33.4182	33.6929	33.5801	33.3835	33.5521
TP	31.2637	30.5569	30.9103	31.5482	30.5552	31.3084	31.1372	31.6322	31.6158	31.1043	31.4508
mCherry	27.6749	27.333	27.504	27.7073	27.019	27.7095	27.4786	28.3402	28.0356	27.5905	27.9888
mVenus	29.939	28.793	29.366	29.8498	29.4639	30.276	29.8633	30.0751	30.0834	29.8018	29.9867

### Sheet: Fig. 5A - Coverage
Protein	Coverage %
PlsB	75.7
PlsC	60
CdsA	5.26
PssA	66.52
Psd	76.09
PgsA	15.93
PgpA	6.4
FtsZ	92.69
FtsA	49.76
MinD	67.04
MinE	85.23
DNAP	71.48
TP	72.93
mCherry	26.48
mVenus	70.2

### Sheet: Fig. 5B - PCA
Component 1	Component 2	Component 3	Component 4	Component 5	Component 6	Component 7	Component 8	Component 9	Component 10	Component 11	Component 12	Component 13	Component 14	Component 15	Component 16	Component 17	Component 18	Group1	Item
E	E	E	E	E	E	E	E	E	E	E	E	E	E	E	E	E	E	C	T
-15.864	-3.58638	-1.26193	-0.655178	-2.35622	-1.26005	3.45867	1.79626	-2.10286	-3.41354	-2.9737	-0.999055	7.20448	0.647861	-0.821289	-1.21567	0.222324	0.606278	SynMG1.3	abundance_3_3_155092
-15.4641	1.02921	1.72321	1.89965	8.23031	0.0131078	4.74542	4.59593	2.8124	-3.24618	0.984842	-2.90715	-2.362	-3.11192	0.148515	3.01228	0.552956	1.03003	SynMG1.3	abundance_1_3_155064
-12.6655	-0.825824	0.143832	-0.940664	-1.45649	1.72151	0.967871	5.88856	-4.23679	0.294077	1.27443	-1.04588	-3.60778	2.42332	-1.89638	-2.53308	-2.58635	-1.60625	SynMG1.3	abundance_2_3_155077
-2.10622	16.6036	3.36241	11.7312	-1.27466	0.263584	-0.642126	0.53269	1.66094	4.84235	4.40882	-1.86385	2.94555	-0.47175	0.265997	-1.07464	-0.340971	0.560843	G276, PC Lipid synthesis enzymes	abundance_11_5_155167
1.36903	17.3725	6.01204	8.04426	-6.01796	-0.607947	-1.57319	-2.10519	-2.08497	-4.48517	-4.29355	2.26437	-2.23871	0.758236	-0.0804085	1.17738	-0.0303757	0.0855247	G276, PC Lipid synthesis enzymes	abundance_11_9_155193
10.5761	-3.48519	15.7426	-7.73043	1.14614	-3.59725	-6.03277	3.79213	0.0463939	3.1329	-2.18064	-1.95377	0.760994	2.46426	-0.21099	2.29102	-0.0462467	0.893866	G396, PC Min proteins	abundance_11_2_155134
7.51098	-0.885163	12.7169	-6.29736	1.85932	-5.60965	0.896072	-4.27948	0.0645562	-1.62422	0.703673	-1.2851	-0.407095	-4.44212	-0.141926	-3.00771	-0.139379	-1.96605	G396, PC Min proteins	abundance_11_6_155177
8.8592	-1.45644	10.6424	-8.31662	-2.90828	7.61916	7.16697	-1.55581	0.0812663	-0.54228	2.79623	3.18646	0.0590653	1.35702	1.56008	-0.141724	-0.383417	2.00669	G396, PC Min proteins	abundance_11_10_155196
14.4438	5.55014	-10.3947	-7.32132	0.501505	-3.21195	2.13537	0.116496	-0.0754478	-0.566487	2.46973	1.89129	2.22002	0.328565	-0.652121	3.56237	-1.97007	-2.68709	G613, PC FtsZ & FtsA	abundance_11_8_155189
12.4667	6.84529	-7.42969	-8.13892	-0.874946	3.31065	-2.22702	3.52749	1.52205	-1.14462	0.536888	-0.26009	-0.518761	0.564021	-1.81326	-1.73162	4.58156	-0.678699	G613, PC FtsZ & FtsA	abundance_11_12_155201
12.3653	5.45594	-14.3346	-6.9863	3.74548	-1.12919	0.116387	-1.40936	-1.17132	1.3905	-3.05984	-2.48364	-1.22591	-1.01123	2.10487	-1.55114	-1.8807	2.91	G613, PC FtsZ & FtsA	abundance_11_4_155155
-15.0021	-5.81034	-4.23508	-2.94495	-11.2118	-0.219085	-6.72355	-1.87985	0.814502	-2.76525	3.37013	-1.89143	-0.524947	0.463441	4.40436	0.57809	0.104633	-0.126723	SynMG1.2	abundance_2_2_155088
-10.5539	-0.740571	-0.0280628	0.706195	16.7744	5.62451	-5.84382	-5.62221	-1.27895	-1.12801	0.699695	0.4019	0.866011	1.80633	-0.762878	0.123843	-0.136988	-0.488479	SynMG1.2	abundance_1_2_155059
-14.2513	-2.37094	-2.01058	0.014306	2.11739	-2.87205	0.274556	1.42471	-5.59362	4.69529	-0.377831	4.8271	-0.514888	-2.5712	2.37718	0.59259	2.06922	-0.0756181	SynMG1.2	abundance_2_2_155073
12.665	-8.59321	-1.6267	9.02755	2.40465	0.0492554	-4.44072	4.8558	4.82821	-1.88715	-0.568257	4.75564	0.599256	-1.46606	0.663711	-1.68432	-1.57213	0.369876	SynMG1.1 + SP6 RNAP	abundance_10_1_155551
15.3388	-11.2501	-3.57546	9.97615	-2.58436	-4.12562	0.546777	-2.82316	-3.65525	-1.0355	3.29114	-0.861454	-1.06167	0.538056	-3.76645	0.738826	0.950147	2.03227	SynMG1.1 + SP6 RNAP	abundance_10_2_155553
16.677	-8.19567	-0.607633	10.7634	-0.488289	5.14026	4.03598	-0.686392	-0.4944	1.84985	-3.17628	-3.24819	-0.0788515	0.569823	2.97029	0.602601	0.761229	-2.57445	SynMG1.1 + SP6 RNAP	abundance_10_3_155555
-14.1889	-1.79782	-2.5819	0.372512	1.11384	-6.82437	4.71337	-3.30452	6.05423	2.04136	-1.25546	1.29645	-1.77576	4.4458	-0.0839453	-0.903972	0.728935	-0.238443	SynMG1.1	abundance_2_1_155069
-12.1759	-3.859	-2.25697	-3.2035	-8.71995	5.71512	-1.57424	-2.86407	2.80906	3.59207	-2.65002	0.176401	-0.339008	-3.29245	-4.26535	1.16488	-0.884369	-0.0535625	SynMG1.1	abundance_3_1_155085

### Sheet: Fig. 5D - Raw abundances
	SynMG1.1				SynMG1.2					SynMG1.3					G276, PC Lipid synthesis enzymes				G613, PC FtsZ & FtsA (& mVenus)					G396, PC Min proteins					G435, PC DNA replication proteins
Protein	raw_abundance_2_1_155069	raw_abundance_3_1_155085	Mean	SD	raw_abundance_2_2_155088	raw_abundance_1_2_155059	raw_abundance_2_2_155073	Mean	SD	raw_abundance_3_3_155092	raw_abundance_1_3_155064	raw_abundance_2_3_155077	Mean	SD	raw_abundance_11_5_155167	raw_abundance_11_9_155193	Mean	SD	raw_abundance_11_8_155189	raw_abundance_11_12_155201	raw_abundance_11_4_155155	Mean	SD	raw_abundance_11_2_155134	raw_abundance_11_6_155177	raw_abundance_11_10_155196	Mean	SD	raw_abundance_11_3_155143	Mean	SD
PlsB	39228104704	12435675136	25831889920	1.89451e+10	51944579072	11745181696	42728312832	35472691200	2.1059e+10	41558466560	34483048448	31836608512	3.59594e+10	5.02626e+09	87789559808	73487933440	80638746624	1.01128e+10	415360608	562237056	123243048	366946904	2.23466e+08	874091968	1824968192	957651968	1.2189e+09	5.26527e+08	423528320	423528320
PlsC	4750279168	1493114624	3121696896	2.30316e+09	8721036288	2364956672	7673417728	6253136896	3.40776e+09	8992779264	7067011584	7791735296	7.95051e+09	9.72652e+08	11988264960	11567702016	11777983488	2.97383e+08	68864432	98940624	21674404	63159820	3.89477e+07	174919296	210767856	178060640	1.87916e+08	1.98526e+07	101864488	101864488
CdsA	40031944	18440182	29236063	1.52677e+07	42241492	15081841	32515786	29946373	1.37609e+07	33913588	27080056	30970110	3.06546e+07	3.42768e+06	71431616	60907988	66169802	7.44133e+06				#DIV/0!	#DIV/0!		1.3221e+06	1.02381e+06	1.17295e+06	210924
PssA	4459486208	2295974144	3377730176	1.52983e+09	4979982336	2490141952	4487825920	3.98598e+09	1.3186e+09	5355904512	4457757696	4062556160	4.62541e+09	6.62772e+08	12038746112	11022145536	11530445824	7.18845e+08	32573220	44185548	15622630	3.07938e+07	1.43644e+07	53726476	122601536	124521928	1.00283e+08	4.03308e+07	10895040	10895040
Psd	3411396608	1640402048	2525899328	1.25228e+09	4276428800	1266138240	3511619584	3018062208	1.56466e+09	4432497664	2780697088	3449184256	3554126336	8.30886e+08	11160509440	11174754304	11167631872	1.00726e+07	27063410	31015014	7310964	2.17965e+07	1.26995e+07	37927972	90071272	89692480	72563908	2.99962e+07	13789356	13789356
PgsA	1103096	359280	731188	525957	943996	606131	208400	586176	368204	939514	678805	216996	611772	365894	6345543	339307	3.34242e+06	4.24705e+06	2079401	1.24104e+06	891213	1.40388e+06	610603	950890	567197	977310	831799	229533
PgpA
FtsZ	2900066304	1180824960	2040445632	1.21569e+09	3498865152	1418848384	3574612992	2.83078e+09	1.22335e+09	2570162176	2272643328	2491079936	2444628480	1.54103e+08	103462136	89519632	96490884	9.85884e+06	14494584832	8101399552	18948173824	13848052736	5.45221e+09	8930322	22620544	39929436	2.38268e+07	1.55347e+07	7208247	7208247
FtsA	391208960	206675088	298942024	1.30485e+08	608234560	199165232	539709696	449036496	2.19091e+08	265223744	211355712	277877600	2.51486e+08	3.53248e+07	27491764	19215546	23353655	5.85217e+06	4293763072	2297338880	6367007744	4.31937e+09	2.03496e+09	7.79453e+06	5.54337e+06	7.60153e+06	6.97981e+06	1.24773e+06	6.92195e+06	6.92195e+06
MinD	13445828608	5416222208	9431025408	5.67779e+09	15798568960	8672928768	16003694592	1.34917e+10	4.17447e+09	15824005120	16396579840	13626436608	1.52823e+10	1.46235e+09	36640208	90346696	63493452	3.79762e+07	391500832	337882464	56589580	2.61991e+08	1.79892e+08	43532554240	42732720128	33008977920	39758084096	5.85856e+09	627161920	627161920
MinE	1431813376	562883008	997348192	6.14427e+08	1287940992	311320768	1111879936	9.03714e+08	5.20525e+08	2065042944	1459455104	1647869440	1724122496	3.09911e+08	7425433	24956390	1.61909e+07	1.23963e+07	110752568	143717152	12667708	8.90458e+07	6.8168e+07	10269890560	10771878912	6774431744	9272067072	2.17753e+09	105454200	105454200
DNAP	8919200768	4074841856	6497021312	3.42548e+09	11938939904	3378973952	10334777344	8.5509e+09	4.55027e+09	11107952640	8487592448	10499356672	10031633920	1.37137e+09	155954816	48560188	102257502	7.59395e+07	116814112	80748040	383166176	1.93576e+08	1.65177e+08	153109104	93167568	57434868	101237180	4.83449e+07	30825318400	30825318400
TP	2002976512	1094023040	1548499776	6.42727e+08	2892020480	812344768	2164109312	1.95616e+09	1.05532e+09	2969765376	2114540800	2066189184	2.3835e+09	5.08297e+08	20278230	7.6699e+06	1.39741e+07	8.91543e+06	15290659	7.33315e+06	67177008	2.99336e+07	3.24982e+07	20986464	17537786	15460521	1.79949e+07	2.79119e+06	11494683648	11494683648
mCherry	215589536	150048336	182818936	4.63446e+07	227507872	81963496	209418928	172963432	7.93256e+07	293234464	232409984	198020704	2.41222e+08	4.82146e+07	4732797	5089486	4.91114e+06	252217		813648	86187.1	449917	514392	3.6856e+06	2.92056e+06	1688540	2764901	1.00759e+06	848976	848976
mVenus	615323520	304086496	459705008	2.20078e+08	645729088	263226512	657898624	5.22285e+08	2.24434e+08	750892544	601156672	728696576	6.93582e+08	8.08083e+07	59029048	48663604	53846326	7.32948e+06	2830339072	2142624128	3317459456	2.76347e+09	5.90265e+08	13104326	18535558	17349594	16329826	2.85561e+06	6.9682e+06	6.9682e+06

### Sheet: Supplementary Fig. 13 - gel
Uncropped gel
