## Supplementary Data 1 for "Assembly and cell-free expression of a partial genome for the synthetic cell"

### Sheet: SD 1.1
Supplementary data 1.1: S. cerevisiae strains used in this study
Strain	Relevant genotype	Source
Transformation host for assembly in yeast
CEN.PK113-5D	MATa ura3-52 HIS3 LEU2	[1]
CEN.PK102-12A	MATa ura3-52 his3-1 leu2-3	[1]
Negative and positive controls for flow cytometry
CEN.PK113-7D	MATa URA3 HIS3 LEU2	[1]
IMF2	MATa ura3-52 his3-1 leu2-3 NeoChr2(pCCW12-mRuby2- tENO1 pTEF2-mTurquoise2-tSSA1)	[2]
Strains containing SynChrs assembled in yeast
IMF49	MATa ura3-52 his3-1 leu2-3 MSG0.2	This study
IMF50–IMF64	MATa ura3-52 his3-1 leu2-3 MSG0.1	This study
IMF65	MATa ura3-52 his3-1 leu2-3 MSG0.22μ	This study
IMF66–IMF70	MATa ura3-52 his3-1 leu2-3 MSG0.12μ	This study
IMF75–IMF94	MATa ura3-52 HIS3 LEU2 MSG1	This study
References
1. Entian,K.D. and Kötter,P. (2007) 25 Yeast Genetic Strain and Plasmid Collections. Methods Microbiol., 36, 629–666. https://doi.org/10.1016/S0580-9517(06)36025-4
2. Postma,E.D., Dashko,S., van Breemen,L., Taylor Parkins,S.K., van den Broek,M., Daran,J.-M. and Daran-Lapujade,P. (2021) A supernumerary designer chromosome for modular in vivo pathway assembly in Saccharomyces cerevisiae. Nucleic Acids Res., 49, 1769–1783. https://doi.org/10.1093/nar/gkaa1167

### Sheet: SD1.2
Supplementary data 1.2: Stocked S. cerevisiae and E. coli strains containing SynChrs
S. cerevisiae strain	SynChr design	Orange/white	Absent markers1	Sequenced	Correct configuration2	Corresponding E. coli strain3	Difference in SynChr configuration in S. cerevisiae vs. E. coli	Name of SynChr version
IMF49	MSG0.2	Orange	-	Yes	Yes4	-	-	MSG0.2
IMF50	MSG0.1	Orange	-	Yes	Yes5	-	-	-
IMF51	MSG0.1	Orange	-	Yes	Yes	-	-	-
IMF52	MSG0.1	Orange	-	Yes	Yes6	-	-	-
IMF53	MSG0.1	Orange	-	Yes	No	-	-	-
IMF54	MSG0.1	Orange	-	Yes	Yes	-	-	MSG0.1
IMF55	MSG0.1	Orange	mRuby2	Yes	No	-	-	-
IMF56	MSG0.1	Orange	HIS3, LEU2	Yes	No	-	-	-
IMF57	MSG0.1	White	LEU2	No	No	-	-	-
IMF58	MSG0.1	White	-	No	No	-	-	-
IMF59	MSG0.1	White	URA3, mTurquoise2	Yes	No	-	-	-
IMF60	MSG0.1	White	HIS3, mRuby2	No	No	-	-	-
IMF61	MSG0.1	White	LEU2, HIS3, mRuby2	Yes	No	-	-	-
IMF62	MSG0.1	White	URA3, HIS3, mRuby2, mTurquoise2	Yes	No	-	-	-
IMF63	MSG0.1	White	URA3, HIS3, LEU2, mRuby2, mTurquoise2	No	No	-	-	-
IMF64	MSG0.1	Red4	HIS3	Yes	No	-	-	-
IMF65	MSG0.22µ	Mix	mRuby2 (mix), mTurquoise2 (mix)	No	No	-	-	-
IMF66	MSG0.12µ	White	HIS3, LEU2, mRuby2, mTurquoise2	No	No	-	-	-
IMF67	MSG0.12µ	White	HIS3, LEU2, URA3, mRuby2, mTurquoise2	No	No	-	-	-
IMF68	MSG0.12µ	White	mRuby2, mTurquoise2 (mix)	No	No	-	-	-
IMF69	MSG0.12µ	White	LEU2, URA3, mRuby2, mTurquoise2	No	No	-	-	-
IMF70	MSG0.12µ	White	URA3, mRuby2 (mix), mTurquoise2 (mix)	No	No	-	-	-
IMF75	MSG1	Orange	None	Yes	No, duplication of fragments AG_HygR_AH AH_oriRL_AJ AJ_pCC1BAC-URA3_AK AK_mCherry_AL	pUDF005	Three configurations present in E. coli: i) recombined to only contain fragments AG_HygR_AH AH_oriRL_AJ AJ_pCC1BAC-URA3_AK AK_mCherry_AL ii) correct configuration iii) same duplication as in S. cerevisiae	-
IMF76	MSG1	Orange	None	No	Unknown	-	-	-
IMF77	MSG1	Orange	None	No	Unknown	-	-	-
IMF78	MSG1	Orange	None	No	Unknown	-	-	-
IMF79	MSG1	Orange	None	No	Unknown	-	-	-
IMF80	MSG1	Orange	None	No	Unknown	-	-	-
IMF81	MSG1	Orange	None	No	Unknown	-	-	-
IMF82	MSG1	Orange	None	Yes	Yes7	pUDF006	None	MSG1.1
IMF83	MSG1	Orange	None	No	Unknown	-	-	-
IMF84	MSG1	Orange	None	No	Unknown	-	-	-
IMF85	MSG1	Orange	None	Yes	No, misses pgpA gene	pUDF007	None	MSG1.2
IMF86	MSG1	Orange	None	No	Unknown	-	-	-
IMF87	MSG1	Orange	None	Yes	Yes8	pUDF008	None	MSG1.3
IMF88	MSG1	Orange	None	No	Unknown	-	-	-
IMF89	MSG1	Orange	None	No	Unknown	-	-	-
IMF90	MSG1	Orange	None	No	Unknown	-	-	-
IMF91	MSG1	Orange	None	No	Unknown	-	-	-
IMF92	MSG1	Orange	None	No	Unknown	-	-	-
IMF93	MSG1	Orange	None	No	Unknown	-	-	-
IMF94	MSG1	Orange	None	No	Unknown	-	-	-
1 URA3, HIS3, LEU2, mRuby2 and/or mTurquoise2.
2 With “correct configuration”, the presence of all complete fragments in the correct order is meant. Point mutations are not considered here. See SD4.5 for an overview of point mutations in MSG1 variants. See SD4.3 for a description of the content of each MSG1 fragment.
3 E. coli transformation with MSG0.1 and MSG0.2 was unsuccessful.
4 All fragments are present in the correct order, but an insert of 89 bp is present in CF4, part of the CEN6/ARS4, bla, ColE1 fragment shows lower sequencing coverage and Chunk 10 contains a 4111 bp gap instead of a 1174 or 3310 bp gap in the pGGKp363 template plasmid.
5 All fragments are present in the correct order, but part of the CEN6/ARS4, bla, ColE1 fragment is missing.
6 All fragments are present in the correct order, but an insert is present between PF9 and the mRuby2 fragment.
7 The mCherry gene misses from the consensus sequence of the SynChr isolated from yeast, but this is expected to be a sequencing data analysis error. The mCherry gene is present in the SynChr isolated from E. coli.
8 The raw reads after isolation from yeast show a mixture of recombined and non-recombined SynChrs. The E. coli stock only contains non-recombined MSG1.3.
