## Supplementary Data 2 for "Assembly and cell-free expression of a partial genome for the synthetic cell"

### Sheet: SD2.1
Supplementary data 2.1: Plasmids used to create PURE cassette fragments for assembly of MSG0.1 and MSG0.2 in yeast
PURE cassette plasmids
Entry vector
Plasmid	Relevant characteristics	E. coli marker/ori type	Source
pYTK001	gfp dropout	CamR/ColE1	Addgene plasmid # 65108 [3]
Template plasmids for PURE part plasmid construction
Plasmid	Relevant characteristics	E. coli marker/ori type	Source	Template plasmid for cloning
G149	T7 promoter-lacO-g10L RBS-T7 tag (pT7)	AmpR/ColE1	[4] pssA in pET11a	-
G365	Codon-optimized enhanced yfp (yfp)	AmpR/ColE1	[5]	-
G131	T7 terminator (tT7)	AmpR/ColE1	This study	G146
G146	Template for G131 construction	AmpR/ColE1	[4] plsB in pET11a	-
PURE part plasmids – Level 0
Plasmid	YTK part type1	Relevant characteristics2	E. coli marker/ori type	Source	Template used for Golden Gate cloning	Primers used for Golden Gate cloning3,4
pYTK002	1	ConLS connector	CamR/ColE1	Addgene plasmid # 65109 [3]	-	-
pGGKp346	2	pT7	CamR/ColE1	This study	G149	19274/19275
pGGKp347	3	yfp	CamR/ColE1	This study	G365	19278/19279
pGGKp357	3	A. thaliana chunk 2 (C2)	CamR/ColE1	This study	A. thaliana gDNA	E: 19437/19438, I: 19287/19288
pGGKp358	3	A. thaliana chunk 2 (C3)	CamR/ColE1	This study	A. thaliana gDNA	E: 19438/19440. I: 19289/19290
pGGKp359	3	A. thaliana chunk 2 (C4)	CamR/ColE1	This study	A. thaliana gDNA	E: 19443/19444, I: 19291/19292
pGGKp350	3	A. thaliana chunk 2 (C5)	CamR/ColE1	This study	A. thaliana gDNA	E: -, I: 19293/19294
pGGKp360	3	A. thaliana chunk 2 (C6)	CamR/ColE1	This study	A. thaliana gDNA	E: 19441/19442, I: 19295/19296
pGGKp361	3	A. thaliana chunk 2 (C7)	CamR/ColE1	This study	A. thaliana gDNA	E: 19445/19446, I: 19297/19298
pGGKp365	3	A. thaliana chunk 2 (C8)	CamR/ColE1	This study	A. thaliana gDNA	E: 19455/19456, I: 19307/19308
pGGKp362	3	A. thaliana chunk 2 (C9)	CamR/ColE1	This study	A. thaliana gDNA	E: 19449/19450, I: 19301/10302
pGGKp363	3	A. thaliana chunk 2 (C10)5	CamR/ColE1	This study	A. thaliana gDNA	E: 19451/19452, I: 19303/19304
pGGKp348	4	tT7	CamR/ColE1	This study	G131	19276/19277
pYTK067	5	ConR1 connector	CamR/ColE1	Addgene plasmid # 65174 [3]	-	-
pYTK095	678	gfp dropout	AmpR/ColE1	Addgene plasmid # 65202 [3]	-	-
PURE cassette plasmids – Level 1
Plasmid	Relevant characteristics2	E. coli marker/ori type	Source	Parts used for Golden Gate cloning into pYTK001	Gibson assembly templates	Gibson assembly primers4
pUD1251	pT7-yfp-tT7	AmpR/ColE1	This study	pGGKp346, pGGKp347, pGGKp348	-	-
pUD1275	pT7-C2-tT7	AmpR/ColE1	This study	pGGKp346, pGGKp357, pGGKp348	-	-
pUD1276	pT7-C3-tT7	AmpR/ColE1	This study	pGGKp346, pGGKp358, pGGKp348	-	-
pUD1281	pT7-C4-tT7	AmpR/ColE1	This study	-	pUD1251	19525/19526
					pGGKp359	19527/19528
pUD1256	pT7-C5-tT7	AmpR/ColE1	This study	pGGKp346, pGGKp350, pGGKp348	-	-
pUD1282	pT7-C6-tT7	AmpR/ColE1	This study	-	pUD1251	19525/19526
					pGGKp360	19529/19530
pUD1277	pT7-C7-tT7	AmpR/ColE1	This study	pGGKp346, pGGKp361, pGGKp348	-	-
pUD1283	pT7-C8-tT7	AmpR/ColE1	This study	-	pUD1251	19525/19526
					pGGKp365	19533/19534
pUD1278	pT7-C9-tT7	AmpR/ColE1	This study	pGGKp346, pGGKp362, pGGKp348	-	-
pUD1279	pT7-C10-tT76	AmpR/ColE1	This study	pGGKp346, pGGKp363, pGGKp348	-	-
1 [3]
2 pT7 = T7 promoter - lacO - g10L RBS - T7 tag, tT7 = T7 terminator
3 E = external primers (first PCR), I = internal primers (second PCR).
4 Primers are listed in SD3.1.
5 Whole-plasmid sequencing revealed two plasmid configurations: one containing a 1174 bp gap and one containing a 3310 bp gap in the designed 5-kb sequence of Chunk 10.
6 Whole-plasmid sequencing revealed a 1174 bp gap in the sequence of Chunk 10.
References
3. Lee,M.E., DeLoache,W.C., Cervantes,B. and Dueber,J.E. (2015) A Highly Characterized Yeast Toolkit for Modular, Multipart Assembly. ACS Synth. Biol., 4, 975–986. https://doi.org/10.1021/sb500366v
4. Scott,A., Noga,M.J., De Graaf,P., Westerlaken,I., Yildirim,E. and Danelon,C. (2016) Cell-free phospholipid biosynthesis by gene-encoded enzymes reconstituted in liposomes. PLoS One, 11, 1–23. https://doi.org/10.1371/journal.pone.0163058
5. Abil,Z., Restrepo Sierra,A.M. and Danelon,C. (2023) Clonal Amplification-Enhanced Gene Expression in Synthetic Vesicles. ACS Synth. Biol., 12, 1187–1203. https://doi.org/10.1021/acssynbio.2c00668

### Sheet: SD2.2
Supplementary data 2.2: Plasmids used to create marker fragments for assembly of MSG0.1, MSG0.2 and MSG1 in yeast
crt expression cassette plasmids
Template plasmids
Plasmid	Relevant characteristics	E. coli marker/ori type	Source
pYTK009	pTDH3	CamR/ColE1	Addgene plasmid # 65116 [3]
pYTK011	pPGK1	CamR/ColE1	Addgene plasmid # 65118 [3]
pYTK012	pHHF2	CamR/ColE1	Addgene plasmid # 65119 [3]
pYTK053	tADH1	CamR/ColE1	Addgene plasmid # 65160 [3]
pYTK054	tPGK1	CamR/ColE1	Addgene plasmid # 65161 [3]
pYTK056	tTDH1	CamR/ColE1	Addgene plasmid # 65163 [3]
pUDE269	tTDH3-crtYB-crtI-crtE-tTEF 2µ URA3	AmpR/ColE1	[6]
crt expression cassette plasmids
Plasmid	Relevant characteristics	E. coli marker/ori type	Source	Cloning method1	Template plasmids for cloning	Primers for cloning2
pUD1248	pPGK1-crtYB-tPGK1	CamR/ColE1	This study	Gibson assembly	pYTK011	19260/19261
					pUDE269	19262/19263
					pYTK054	19264/19265
pUD1249	pHHF2-crtE-tADH1	CamR/ColE1	This study	Gibson assembly	pYTK012	19260/19266
					pUDE269	19267/19268
					pYTK053	19269/19265
pUD1250	pTDH3-crtI-tTDH1	CamR/ColE1	This study	Gibson assembly	pYTK009	19260/19270
					pUDE269	19271/19272
					pYTK056	19273/19265
pUD1386	pTDH3-crtI-tTDH1 ARS417	CamR/ColE1	This study	Sdm-PCR to insert ARS417	pUD1250	20425/20426
Other template plasmids for marker fragments
Template plasmids
Plasmid	Relevant characteristics	E. coli marker/ori type	Source	Cloning method1	Template plasmids for cloning	Primers for cloning3
pYTK075	pLEU2-LEU2-tLEU2	CamR/ColE1	Addgene plasmid # 65182 [3]		-	-
pYTK076	pHIS3-HIS3-tHIS3	CamR/ColE1	Addgene plasmid # 65183 [3]		-	-
pYTK079	pTEF-hphNT1-tTEF	CamR/ColE1	Addgene plasmid # 65186 [3]		-	-
pUDC191	pCCW12-mRuby2-tENO1	AmpR/ColE1	[2]		-	-
pUDC192	pTEF2-mTurquoise2-tSSA1 CEN6/ARS4 URA3	AmpR/ColE1	[2]		-	-
pUDC436	pTEF2-mTurquoise2-tSSA1 ARS1	AmpR / ColE1	This study	Sdm-PCR to insert ARS1	pUDC192	20431/20432
pUD1387	pCC1BAC backbone pURA3-URA3-tURA3	CamR / redF oriV ori2 repE incC sopA sopB sopC	This study	Gibson assembly	pCC1BAC-lacZα	20417/20418
					pYTK074	20419/20420
pUD1394	I-SceI cut site Landing pad CEN6/ARS4	CamR / ColE1	This study	Sdm-PCR to insert I-SceI cut site & landing pad	pYTK081	20522/20523
pUDE1217	2µ	AmpR/ColE1	This study	Golden gate	pUD1226	19059/19060
					pUDE1110	19061/19062
					pUDE1039	19063/19064
					pGGKd071	19065/19066
Plasmids used to clone template plasmids
Plasmid used to clone pUDC436
Plasmid	Relevant characteristics	E. coli marker/ori type	Source
pUDC192	pTEF2-mTurquoise2-tSSA1	AmpR / ColE1	[2]
Plasmid used to clone pUD1386
Plasmid	Relevant characteristics	E. coli marker/ori type	Source
pUD1250	pTDH3-crtI-tTDH1	CamR / ColE1	Chapter 3
Plasmids used for Gibson assembly of pUD1387
Plasmid	Relevant characteristics	E. coli marker/ori type	Source
pCC1BAC-lacZα	pCC1BAC backbone	CamR / redF oriV ori2 repE incC sopA sopB sopC	Received from Kristel Doets (Gorben Pijlman lab)
pYTK074	pURA3-URA3-tURA3	CamR / ColE1	Addgene plasmid # 65181 [48]
Plasmid used to clone pUD1394
Plasmid	Relevant characteristics	E. coli marker/ori type	Source
pYTK081	CEN6/ARS4	CamR / ColE1	Addgene plasmid # 65188 [48]
Plasmids used to clone pUDE1217
Plasmid	Relevant characteristics	E. coli marker/ori type	Source	Plasmids used for Golden Gate cloning
pUD1226	pTEF1-ymNeongreen-tPGK1	AmpR/ColE1	This study	pGGKd015, pYTK013, pGGKp304, pYTK054
pUDE1110	pTDH3-ymTurquoise2-tADH1	AmpR/ColE1	This study	pGGKd034, pYTK009, pGGKp303, pYTK053
pUDE1039	pALD6-ymScarletI-tENO1	AmpR/ColE1	This study	pGGKd017, pYTK018, pGGKp302, pYTK051
pGGKd071	gfp dropout 2µ URA3	AmpR/ColE1	[7]	-
Plasmids used to clone pUD1226
Plasmid	YTK part type3	Relevant characteristics	E. coli marker/ori type	Source
pGGKd015		gfp dropout	AmpR/ColE1	[8]
pYTK013	2	pTEF1	CamR/ColE1	Addgene plasmid # 65120 [3]
pGGKp304	3	ymNeonGreen	CamR/ColE1	Addgene plasmid # 125703 [9]
pYTK054	4	tPGK1	CamR/ColE1	[3]
Plasmids used to clone pUDE1110
Plasmid	YTK part type3	Relevant characteristics	E. coli marker/ori type	Source
pGGKd034		gfp dropout 2µ hphNT1	AmpR/ColE1	[10]
pYTK009	2	pTDH3	CamR/ColE1	Addgene plasmid # 65116 [3]
pGGKp303	3	ymTurquoise2	CamR/ColE1	Addgene plasmid # 118453 [9]
pYTK053	4	tADH1	CamR/ColE1	[3]
Plasmids used to clone pUE1039
Plasmid	YTK part type3	Relevant characteristics	E. coli marker/ori type	Source
pGGKd017		gfp dropout 2µ URA3	AmpR/ColE1	[11]
pYTK018	2	pALD6	CamR/ColE1	Addgene plasmid # 65125 [3]
pGGKp302	3	ymScarletI	CamR/ColE1	Addgene plasmid # 118452 [9]
pYTK051	4	tENO1	CamR/ColE1	Addgene plasmid # 65158 [3]
1 Sdm-PCR = Site-directed mutagenesis PCR
2 Primers are listed in SD3.2.
3 Primers are listed in SD3.3.
4 [3]
References
2. Postma,E.D., Dashko,S., van Breemen,L., Taylor Parkins,S.K., van den Broek,M., Daran,J.-M. and Daran-Lapujade,P. (2021) A supernumerary designer chromosome for modular in vivo pathway assembly in Saccharomyces cerevisiae. Nucleic Acids Res., 49, 1769–1783. https://doi.org/10.1093/nar/gkaa1167
3. Lee,M.E., DeLoache,W.C., Cervantes,B. and Dueber,J.E. (2015) A Highly Characterized Yeast Toolkit for Modular, Multipart Assembly. ACS Synth. Biol., 4, 975–986. https://doi.org/10.1021/sb500366v
6. Beekwilder,J., van Rossum,H.M., Koopman,F., Sonntag,F., Buchhaupt,M., Schrader,J., Hall,R.D., Bosch,D., Pronk,J.T., van Maris,A.J.A., et al. (2014) Polycistronic expression of a β-carotene biosynthetic pathway in Saccharomyces cerevisiae coupled to β-ionone production. J. Biotechnol., 192, 383–392. https://doi.org/10.1016/j.jbiotec.2013.12.016
7. Hassing,E.J., Buijs,J., Blankerts,N., Luttik,M.A., Hulster,E.A. d., Pronk,J.T. and Daran,J.M. (2021) Elimination of aromatic fusel alcohols as by-products of Saccharomyces cerevisiae strains engineered for phenylpropanoid production by 2-oxo-acid decarboxylase replacement. Metab. Eng. Commun., 13, e00183. https://doi.org/10.1016/j.mec.2021.e00183
8. Hassing,E.J., de Groot,P.A., Marquenie,V.R., Pronk,J.T. and Daran,J.M.G. (2019) Connecting central carbon and aromatic amino acid metabolisms to improve de novo 2-phenylethanol production in Saccharomyces cerevisiae. Metab. Eng., 56, 165–180. https://doi.org/10.1016/j.ymben.2019.09.011
9. Botman,D., de Groot,D.H., Schmidt,P., Goedhart,J. and Teusink,B. (2019) In vivo characterisation of fluorescent proteins in budding yeast. Sci. Rep., 9, 1–14. https://doi.org/10.1038/s41598-019-38913-z
10. Randazzo,P., Bennis,N.X., Daran,J.M. and Daran-Lapujade,P. (2021) gEL DNA: A Cloning-and Polymerase Chain Reaction-Free Method for CRISPR-Based Multiplexed Genome Editing. CRISPR J., 4, 896–913. https://doi.org/10.1089/crispr.2020.0028
11. Wronska,A.K., Haak,M.P., Geraats,E., Bruins Slot,E., van den Broek,M., Pronk,J.T. and Daran,J.-M. (2020) Exploiting the Diversity of Saccharomycotina Yeasts To Engineer Biotin-Independent Growth of Saccharomyces cerevisiae. Appl. Environ. Microbiol., 86, e00270-20.

### Sheet: SD2.3
Supplementary data 2.3: Plasmids used to create minimal cell fragments for assembly of MSG1 in yeast
Template plasmids for marker fragments
Plasmid	Relevant characteristics	E. coli marker/ori type	Source	Cloning method1	Template plasmid for cloning	Primers for cloning2
G28	pT7-mCherry-tT7	AmpR / ColE1 (pUC)	Addgene plasmid # 108857 [16]	-	-	-
G162	oriL-oriR (PmeI cut site)	KanR / ColE1 (pMB1)	This study	Sdm-PCR to replace DraI cut site by PmeI cut site	pETORPHI	683/684
G200	pSP6-eYFP-LL-spinach-tT7	AmpR / ColE1 (pUC)	This study	Sdm-PCR to replace pT7 by pSP6	G197	719/720
G276	pT7-plsB-tT7 pT7-plsC-tT7 pT7-cdsA-tT7 pT7-pssA-tT7 pT7-psd-tT7 pSP6-pgsA-tT7 pSP6-pgpA-tT7	AmpR / ColE1 (pUC)	[12] pGEMM7	-	-	-
G396	pT7-minD-tT7 pT7-minE-tT7	AmpR / ColE1 (pUC)	[13] Plasmid DE	-	-	-
G435	pT7-p2-tVSV-tVSV pT7-p3-tT7	AmpR / ColE1 (pUC)	[15]	-	-	-
G613	pT7-ftsZ:mVenus-ftsA-tT7	AmpR / ColE1 (pMB1)	This study	Gibson assembly	G385	709/1508
					G607	452/1511
Plasmids used to clone template plasmids for minimal cell fragments
Plasmid	Relevant characteristics	E. coli marker/ori type	Source	Cloning method1	Template plasmid for cloning	Primers for cloning
Plasmid used to clone G162
pETORPHI	oriL-oriR (DraI cut site)	KanR / ColE1 (pMB1)	[17]	-	-	-
Plasmids used to clone G200
G197	pT7-meYFPco-LL-spinach-tT7 (with lacO site)	AmpR / ColE1 (pUC)	This study	Sdm-PCR to add lacO site	G76	715/716
G76	pT7-meYFPco-LL-spinach-tT7	AmpR / ColE1 (pUC)	Chapter 3	-	-	-
Plasmids used to clone G613
G385	pT7-ftsA-tT7	AmpR / ColE1 (pUC)	[18] pUC57-ftsA (optimized)
G607	pT7-ftsZ:mVenus-tT7	AmpR / ColE1 (pMB1)	This study	Gibson assembly	G379	1491/1492
					pWKD014	1493/1494
G379	pT7-ftsZ-tT7	AmpR / ColE1 (pMB1)	[14] pET11a-ftsZ	-	-	-
pWKD014	mVenus	-	Received from Ramon van de Valk (Liedewij Laan lab)	-	-	-
1 Sdm-PCR = Site-directed mutagenesis PCR
2 Primers are listed in SD3.3.
References
12. Blanken,D., Foschepoth,D., Serrão,A.C. and Danelon,C. (2020) Genetically controlled membrane synthesis in liposomes. Nat. Commun., 11, 1–13. https://doi.org/10.1038/s41467-020-17863-5
13. Godino,E., Doerr,A. and Danelon,C. (2022) Min waves without MinC can pattern FtsA-anchored FtsZ filaments on model membranes. Commun. Biol., 5, 1–13. https://doi.org/10.1038/s42003-022-03640-1
14. Godino,E., López,J.N., Zarguit,I., Doerr,A., Jimenez,M., Rivas,G. and Danelon,C. (2020) Cell-free biogenesis of bacterial division proto-rings that can constrict liposomes. Commun. Biol., 3, 1–11. https://doi.org/10.1038/s42003-020-01258-9
15. Restrepo Sierra,A.M., Gomez,F.R., van Tongeren,M., Heras,L.S. and Danelon,C. (2025) A synthetic cell with integrated DNA self-replication and membrane biosynthesis. bioRxiv. https://doi.org/10.1101/2025.01.14.632951
16. Sarabipour,S., King,C. and Hristova,K. (2014) Uninduced high-yield bacterial expression of fluorescent proteins. Anal. Biochem., 449, 155–157. https://doi.org/10.1016/j.ab.2013.12.027
17. Mencía,M., Gella,P., Camacho,A., De Vega,M. and Salas,M. (2011) Terminal protein-primed amplification of heterologous DNA with a minimal replication system based on phage Φ29. Proc. Natl. Acad. Sci. U. S. A., 108, 18655–18660. https://doi.org/10.1073/pnas.1114397108
18. Godino,E. (2022) Expression of a gene-encoded FtsZ-based minimal machinery to drive synthetic cell division. https://doi.org/10.4233/uuid

### Sheet: SD2.4
Supplementary data 2.4: Plasmid used for qPCR standard curve to measure MSG0.1 concentration after isolation from yeast
qPCR standard curve plasmid
Plasmid	Relevant characteristics	E. coli marker/ori type	Source
pUDC191	mRuby2	AmpR/ColE1	[2]
References
2. Postma,E.D., Dashko,S., van Breemen,L., Taylor Parkins,S.K., van den Broek,M., Daran,J.-M. and Daran-Lapujade,P. (2021) A supernumerary designer chromosome for modular in vivo pathway assembly in Saccharomyces cerevisiae. Nucleic Acids Res., 49, 1769–1783. https://doi.org/10.1093/nar/gkaa1167

### Sheet: SD2.5
Supplementary data 2.5: Plasmids used as controls for expression of MSG0.1 in PURE system
Template plasmids for PURE expression in bulk reactions
Plasmid	Relevant characteristics	E. coli marker/ori type	Source
G28	pT7-mCherry-tT7	AmpR/ColE1	Addgene plasmid # 108857 [16]
G76	pT7-meYFPco-LL-spinach-tT71	AmpR/ColE1	[19] meYFPco-LL-spinach in pUC57
pUD1251	pT7-yfp-tT7	AmpR/ColE1	This study (see SD2.1)
pUDC192	No PURE expression cassettes	AmpR/ColE1	[2]
1meYFPco = codon-optimized monomeric enhanced yfp, LL = long linker
References
2. Postma,E.D., Dashko,S., van Breemen,L., Taylor Parkins,S.K., van den Broek,M., Daran,J.-M. and Daran-Lapujade,P. (2021) A supernumerary designer chromosome for modular in vivo pathway assembly in Saccharomyces cerevisiae. Nucleic Acids Res., 49, 1769–1783. https://doi.org/10.1093/nar/gkaa1167
16. Sarabipour,S., King,C. and Hristova,K. (2014) Uninduced high-yield bacterial expression of fluorescent proteins. Anal. Biochem., 449, 155–157. https://doi.org/10.1016/j.ab.2013.12.027
19. Doerr,A., de Reus,E., van Nies,P., van der Haar,M., Wei,K., Kattan,J., Wahl,A. and Danelon,C. (2019) Modelling cell-free RNA and protein synthesis with minimal systems. Phys. Biol., 16. https://doi.org/10.1088/1478-3975/aaf33d

### Sheet: SD2.6
Supplementary data 2.6: DNA templates used as controls for expression of MSG1 in PURE system
Template plasmids for PURE expression
Plasmids used for fluorescence measurements in bulk reactions
Plasmid	Relevant characteristics	E. coli marker/ori type	Source
G28	pT7-mCherry-tT7	AmpR / ColE1 (pUC)	Addgene plasmid # 108857 [16]
G200	pSP6-eYFP-LL-spinach-tT7	AmpR / ColE1 (pUC)	This study (see SD2.3)
G613	pT7-ftsZ:mVenus-ftsA-tT7	AmpR / ColE1 (pMB1)	This study (see SD2.3)
Plasmids used for mass spectrometry measurements in bulk reactions
Plasmid	Relevant characteristics	E. coli marker/ori type	Source
G276	pT7-plsB-tT7 pT7-plsC-tT7 pT7-cdsA-tT7 pT7-pssA-tT7 pT7-psd-tT7 pSP6-pgsA-tT7 pSP6-pgpA-tT7	AmpR / ColE1 (pUC)	[12] pGEMM7
G396	pT7-minD-tT7 pT7-minE-tT7	AmpR / ColE1 (pUC)	[13] Plasmid DE
G435	pT7-p2-tVSV-tVSV pT7-p3-tT7	AmpR / ColE1 (pUC)	[15]
G613	pT7-ftsZ:mVenus-ftsA-tT7	AmpR / ColE1 (pMB1)	This study (see SD2.3)
DNA templates used for fluorescence measurements in liposomes
DNA template	Template type	Relevant characteristics	Source
G28	Plasmid	pT7-mCherry-tT7	Addgene plasmid # 108857 [16]
Linear yfp template	PCR product	pT7-meYFPco-LL-spinach-tT71	PCR-amplified from G76 (see SD2.5) using primers M13F and M13R (see SD3.9)
1meYFPco = codon-optimized monomeric enhanced yfp, LL = long linker
References
12. Blanken,D., Foschepoth,D., Serrão,A.C. and Danelon,C. (2020) Genetically controlled membrane synthesis in liposomes. Nat. Commun., 11, 1–13. https://doi.org/10.1038/s41467-020-17863-5
13. Godino,E., Doerr,A. and Danelon,C. (2022) Min waves without MinC can pattern FtsA-anchored FtsZ filaments on model membranes. Commun. Biol., 5, 1–13. https://doi.org/10.1038/s42003-022-03640-1
15. Restrepo Sierra,A.M., Gomez,F.R., van Tongeren,M., Heras,L.S. and Danelon,C. (2025) A synthetic cell with integrated DNA self-replication and membrane biosynthesis. bioRxiv. https://doi.org/10.1101/2025.01.14.632951
16. Sarabipour,S., King,C. and Hristova,K. (2014) Uninduced high-yield bacterial expression of fluorescent proteins. Anal. Biochem., 449, 155–157. https://doi.org/10.1016/j.ab.2013.12.027
