## Supplementary Data 3 for "Assembly and cell-free expression of a partial genome for the synthetic cell"

### Sheet: SD3.1
Supplementary data 3.1: Primers used to construct the PURE cassette plasmids used as templates for assembly of MSG0.1 and MSG0.2 in yeast
ChD/IMB	ID	Name	Sequence (5’ à 3’)
External primers
IMB	19437	At2_ext-FW	ACACAGTTTTGTTTCTTCTCTAACC
IMB	19438	At2_ext-RV	GCCAGACCTGAACTCTCTCATG
IMB	19439	At3_ext-FW	GATGAAGAACGCCGTGGTTACC
IMB	19440	At3_ext-RV	AGATTTTCAGAGTGCATTGCAGC
IMB	19443	At4_ext-FW	TACAACTCCAACATTTGATGAAGC
IMB	19444	At4_ext-RV	TCTTCGACTTTGGTAATCTGTGC
IMB	19441	At6_ext-FW	AGCCCGCCACATCACCATTGG
IMB	19442	At6_ext-RV	TCTTACTCTCTCCATTGTATTGCC
IMB	19445	At7_ext-FW	TCTACATACTCGTACTTCCCAGC
IMB	19446	At7_ext-RV	TCAGCGTGGTTGAGGTCAATGC
IMB	19455	At12(8)_ext-FW	GGACCATCAAACCTAGAGACAC
IMB	19456	At12(8)_ext-RV	CCATCAACAGATTCTTTCTCTGC
IMB	19449	At9_ext-FW	GTCCATTCTGTCCACTTGGACC
IMB	19450	At9_ext-RV	TGTCTCACTTCACTATCATCAACG
IMB	19451	At10_ext-FW	CCAAATGGTGATGATAAAGGTGC
IMB	19452	At10_ext-RV	TGATCATTCTGCCATATCAAATGC
Internal primers
IMB	19287	SceI-At2-FW	GCATCGTCTCATCGGTCTCATATGTAGGGATAACAGGGTAATCTTGTGTTTTCTCTAGTCCATG
IMB	19288	At2-RV	ATGCCGTCTCAGGTCTCAGGATTGGTGTTTTGGTCCATGTC
IMB	19289	At3-FW	GCATCGTCTCATCGGTCTCATATGCATCAGCTGAAAGGTATCCTG
IMB	19290	At3-RV	ATGCCGTCTCAGGTCTCAGGATGTTGAAGAACACTTCCTCATTAG
IMB	19291	At4-FW	GCATCGTCTCATCGGTCTCATATGGATGATGATTCCTCTTCCATC
IMB	19292	At4-RV	ATGCCGTCTCAGGTCTCAGGATGTCCGACACAAATGAATAGAG
IMB	19293	At5-FW	GCATCGTCTCATCGGTCTCATATGGAAACCAGTTTCTCTGATTCG
IMB	19294	At5-RV	ATGCCGTCTCAGGTCTCAGGATACAATGACGAAGAAATCACAGC
IMB	19295	At6-FW	GCATCGTCTCATCGGTCTCATATGCCAGCTGTGTTGTTAAGAGC
IMB	19296	At6-RV	ATGCCGTCTCAGGTCTCAGGATCTTTTCAAATCGGTTATCCAAGG
IMB	19297	At7-FW	GCATCGTCTCATCGGTCTCATATGCACGTAGATTAATCTTTTCATTTCAG
IMB	19298	At7-RV	ATGCCGTCTCAGGTCTCAGGATACTGCCCAAGTCGCTTTC
IMB	19307	At12(8)-FW	GCATCGTCTCATCGGTCTCATATGTTCTGGTTCAACATATAGAAGAGAC
IMB	19308	At12(8)-RV	ATGCCGTCTCAGGTCTCAGGATGTACCTGCGCGATGTGAAC
IMB	19301	At9-FW	GCATCGTCTCATCGGTCTCATATGACCTAGATTTATAAGAATCTATGACGAG
IMB	19302	At9-RV	ATGCCGTCTCAGGTCTCAGGATAGTCGAACTGATTCCGATTG
IMB	19303	At10-FW	GCATCGTCTCATCGGTCTCATATGCCATCATCTCCTCTCATTCCAG
IMB	19304	At10-RV	ATGCCGTCTCAGGTCTCAGGATTGATCTGTGAAAACCTGGCAC
pT7, tT7 and yfp
IMB	19274	T7p_FW	GCATCGTCTCATCGGTCTCAAACGTAATACGACTCACTATAGGGGAATTGTG
IMB	19275	T7p_RV	ATGCCGTCTCAGGTCTCACATACAGCCGGATCCGCGAC
IMB	19276	T7t_FW	GCATCGTCTCATCGGTCTCAATCCGCTTGGATCCGGCTGCTAAC
IMB	19277	T7t_RV	ATGCCGTCTCAGGTCTCACAGCCAAAAAACCCCTCAAGACCCG
IMB	19278	yfp_FW	GCATCGTCTCATCGGTCTCATATGGTTAGCAAAGGCGAAG
IMB	19279	yfp_RV	ATGCCGTCTCAGGTCTCAGGATTCATTTATACAGTTCATCCATGC
Gibson assembly Level 1
IMB	19525	L1-C1-yfp_GA_FW	ATCCGCTTGATCCGGCTG
IMB	19526	L1-C1-yfp_GA_RV	CATACAGCCGGATCCGCG
IMB	19527	C4_GA_FW	GTCGCGGATCCGGCTGTATGGATGATGATTCCTCTTCCATC
IMB	19528	C4_GA_RV	AGCAGCCGGATCAAGCGGATGTCCGACACAAATGAATAGAG
IMB	19529	C6_GA_FW	GTCGCGGATCCGGCTGTATGCCAGCTGTGTTGTTAAGAG
IMB	19530	C6_GA_RV	AGCAGCCGGATCAAGCGGATCTTTTCAAATCGGTTATCCAAGG
IMB	19533	C12(8)_GA_FW	GTCGCGGATCCGGCTGTATGTTCTGGTTCAACATATAGAAGAGAC
IMB	19534	C12(8)_GA_RV	AGCAGCCGGATCAAGCGGATGTACCTGCGCGATGTG

### Sheet: SD3.2
Supplementary data 3.2: Primers used to construct the crt expression cassette plasmids
ChD/IMB	ID	Name	Sequence (5’ à 3’)
IMB	19260	pPGK1_CamR_FW1	ACCAATAAAAAACGCCCGG
IMB	19261	pPGK1_CamR_RV	CATAGATCTTGTTTTATATTTGTTGTAAAAAG
IMB	19262	crtYB_FW	AATATAAAACAAGATCTATGACGGCTCTCGCATATTACC
IMB	19263	crtYB_RV	ATTCAATCTCGAGTTAGGATTTACTGCCCTTCCCATCCGCTC
IMB	19264	tPGK1_FW	ATCCTAACTCGAGATTGAATTG
IMB	19265	tPGK1_RV2	GCCGGGCGTTTTTTATTG
IMB	19266	pHHF2_CamR_RV	CATAGATCTTATTTTATTGTATTGATTGTTG
IMB	19267	crtE_FW	ACAATAAAATAAGATCTATGGATTACGCGAACATCCTCAC
IMB	19268	crtE_RV	AATTCGCCTCGAGTTAGGATTCACAGAGGGATATCGGCTAG
IMB	19269	tADH1_FW	ATCCTAACTCGAGGCGAATTTC
IMB	19270	pTDH3_RV	CATAGATCTTTTGTTTGTTTATGTGTG
IMB	19271	crtI_FW	AAACAAACAAAAGATCTATGGGAAAAGAACAAGATCAGGATAAAC
IMB	19272	crtI_RV	GCTTTATCTCGAGTTAGGATTCAGAAAGCAAGAACACCAACGG
IMB	19273	tTDH1_FW	ATCCTAACTCGAGATAAAGCAATC
IMB	20425	ARS417_pUD1250_fw	P-ACAAGTCCTTAAGAATATACAAAAAGCTACATAAATATAAAAAAATAAAGGAATTGAGCGCAGACCAATAAAAAACGCC
IMB	20426	TU_crtI_rv	P-CGTTCAGGGTAATATATTTTAACC
1 Also used to amplify pHH2-CamR and pTDH3-CamR.
2 Also used to amplify tADH1 and tTDH1.

### Sheet: SD3.3
Supplementary data 3.3: Other primers used for plasmid construction
ChD/IMB	ID	Name	Sequence (5’ à 3’)
Primers used to clone G131
ChD	640	plsB_DraI_mutagenesis_fwd	TACGTTCAAAGGCAATAAACTTTATTCCACCGT
ChD	641	plsB_DraI_mutagenesis_rev	TTATTGCCTTTGAACGTACGGCGAATAAAGAA
Primers used for Golden Gate assembly of pUDE1217
IMB	19059	Neongreen_GoGa_FW	GATGCCGTCTCACTGAGCCTTGCCAACAGGGAGTTC
IMB	19060	Neongreen GoGa_RV	CGATGCCGTCTCTTTGGTTGGCAGCACATAGAAATATCG
IMB	19061	Turquoise_GoGa_FW	GATGCCGTCTCACCAACAGACGAACGCAGTTCGAG
IMB	19062	Turquoise_GoGa_RV	CGATGCCGTCTCTCATCGCTCGGCATGCCGGTAGAG
IMB	19063	Scarlet_GoGa_FW	GATGCCGTCTCAGATGCGAACGTAAGGGCATGATAG
IMB	19064	Scarlet_GoGa_RV	CGATGCCGTCTCTTGCTTCAGCATACATGGGTGACC
IMB	19065	Backbone_GoGa_FW	GATGCCGTCTCAAGCAACCCGACAGATCAAGGCAG
IMB	19066	Backbone_GoGa_RV	CGATGCCGTCTCTTCAGTGGCTCTACCATCTAGATGCG
Primers used to clone pUDC436
IMB	20431	ARS1_pUDC192_fw	P-GGCCTTTTGAAAAGCAAGCATAAAAGATCTAAACATAAAATCTGTAAAATAACAAGGTCATCACGGCTCATCATGC
IMB	20432	TU_mTurquoise2_rv	P-CGTCGTCTCATTGGCAGC
Primers used for Gibson assembly of pUD1387
IMB	20417	pCC1BAC_pURA3_fw	GTATAGCATACATTATACGAAGTTATATTCGATGCGGCCGCGGTCTCATACACGGTTTCC
IMB	20418	pCC1BAC_tURA3_rv	GGTTTCCCGACTGGAAAGCGGGCAGTGAGCGCAACGCAATGGTCTCAACTCGGGTAATAACTG
IMB	20419	pCC1BAC_fw	ATTGCGTTGCGCTCACTGC
IMB	20420	pCC1BAC_rv	CGGCCGCATCGAATATAACTTCG
Primers used to clone pUD1394
IMB	20522	ISceIgRNALP-CENARS-FW	P-GCTGTCTCCAAAGCACGAAATGTATCGACCGCCATCTGTGATTGCGATACGAGCGGCCATAAAGCGTCGTACATAACAGGAGGGGTCTCAGAGTATCACGTGC
IMB	20523	ISceIgRNALP-pYTK081-RV	P-CCGATGTGCTCCTGTTGGGCTACCTACTAAATGTGAGCAGGTGGCATCCTGTGCTCGCATATAATGAGAGCTGATGCCGCACTATTACCCTGTTATCCCTAGACTACGGTTATCCACAG
Primers used to clone G162
ChD	683	ORI pETORPHI fw	TGGGGGCTTAGTTTAAACTAGGGTACAGCGACAACATAC
ChD	684	ORI pETORPHI rv	GCTGTACCCTAGTTTAAACTAAGCCCCCACCCTCACA
Primers used to clone G200
ChD	719	SP6_fw	ATTTAGGTGACACTATAGAAGAACCGGAATTGTGAGCGGA
ChD	720	SP6_rv	TCTTCTATAGTGTCACCTAAATATTTCGCATCTAGATGCATTCGC
Primers used for Gibson assembly of G613
ChD	452	tT7_fw	CTAGCATAACCCCTTGGGGCCTCTAAAC
ChD	709	tT7_rv	CAAAAAACCCCTCAAGACCCGTTTAGAGG
ChD	1508	RBS_spacer_fw	TAAGAATATATCGGCATTTTTGTTTAACTTTAAGAAGGAGA
ChD	1511	ftsZ_spacer_rv	AATGCCGATATATTCTTAATCAGCTTGCTTACGCA
Primers used to clone G197
ChD	715	LacO_fw	GGAATTGTGAGCGGATAACAATTCCCCTCTAGAAATAATTTTGTTTAACTTT
ChD	716	LacO_rv	GAATTGTTATCCGCTCACAATTCCGGTCTCCCTATAGTGAGTCG
Primers used for Gibson assembly of G607
ChD	1491	GSTLE_ftsZ_G55_rv	TTCCAGGGTGCTGCCTCCAACCGCTGTTTTACGCA
ChD	1492	LEGST_ftsZ_Q56_fw	CTGGAAGGCAGCACCCAGACGATTCAAATCGGTAGCG
ChD	1493	GSTLE_mVenus_fw	TTGGAGGCAGCACCCTGGAAATGGTGAGCAAGGGCGAGGA
ChD	1494	LEGST_mVenus_rv	AATCGTCTGGGTGCTGCCTTCCAGCTTGTACAGCTCGTCCAT
1 5’ phosphorylation is denoted by “P-”.

### Sheet: SD3.4
Supplementary data 3.4: Diagnostic primers for E. coli colony PCR
ChD/IMB	ID	Name	Sequence (5’ à 3’)
Primers used to verify constructed plasmids
pUD1226 & pUDE1110
IMB	10320	ConLS Fw	CATGCGCGGATGACACGAAC
IMB	10325	ConR1 Rv	AGTCATCCGAGCGTGTATTG
pUDE1039
IMB	2442	BG33-DRII	AAACACGCCAGGCTTGAC
IMB	10320	ConLS Fw	CATGCGCGGATGACACGAAC
IMB	10335	ConRE Rv	GGCTGTCTTGCTTAGTTGTG
PURE part plasmids – Level 0
IMB	14036	pYTK001_backbone_rv	CTGTGGATAACCGTAGTCGG
IMB	19265	tPGK1_RV	GCCGGGCGTTTTTTATTG
PURE cassette plasmids – Level 1
IMB	14776	AmpGibson_REV	CGCCTTGATCGTTGGGAACC
IMB	19088	ColE1_dg_FW	CAGCGTGAGCTATGAGAAAGC
pUDC436
IMB	20433	pUDC192_BB_dg_fw	ACACTAATGGTTGAAGTACTGC
IMB	20434	pUDC192_BB_dg_rv	TGTATTGCACACATTTGTTTGG
IMB	20435	ARS1_dg_fw	GGCCTTTTGAAAAGCAAGC
IMB	20436	ARS1_dg_rv	TTTTATGCTTGCTTTTCAAAAGG
pUD1386
IMB	20427	pUD1250_BB_dg_fw	GTTTAAAAGTTATGGCGAGAACG
IMB	20428	pUD1250_BB_dg_rv	GGATTTGTTCAGAACGCTCG
IMB	20429	ARS417_dg_fw	CCCTGAACGACAAGTCCTTAAG
IMB	20430	ARS417_dg_rv	TGGTCTGCGCTCAATTCC
pUD1387
IMB	20421	pCC1BAC_BB_dg_fw	GAAACGACAGGTGCTGAAAGC
IMB	20422	pCC1BAC_BB_dg_rv	GAATGGCGGAACGTATGTGG
IMB	20423	URA3_dg_fw	GCACAGTTAAGCCGCTAAAGG
IMB	20424	URA3_dg_rv	ACTGTTGACCCAATGCATCTCC
pUD1394
IMB	19945	dg_gRNAp_B_fw	GCTGGCCTTTTGCTCACATG
IMB	20428	pUD1250_BB_dg_rv	GGATTTGTTCAGAACGCTCG
G613
ChD	984	mVenus_dg_fw	ACAACAGCCACAACGTCTAT
ChD	1211	ftsA_dg_rv	GGTTCAGCAGTTCGGTGTAA
G607
ChD	770	tT7_dg_rv	GTACGCTGAGGCAAAAAACCCCTCAAGACC
ChD	797	pT7_dg_fw	GATCTCGATCCCGCGAAATTAATACGACTCACTATAGG
Primers used to verify MSG1 in E. coli
IMB	2306	ENO1ConRV	ACATGGGTGACCAAAAGAGC
IMB	3232	FK161	GATCGCTTGCCTGTAACT
IMB	15812	IVIV_BB_fw	CCAGGTTTTCACCGTAACAC
IMB	20333	pCCW2_dg_FW	CCGTTCAAGTATATAAAGTCGGC
IMB	20422	pCC1BAC_BB_dg_rv	GAATGGCGGAACGTATGTGG
IMB	20641	CEN6/ARS4_FW	ATCACGTGCTATAAAAATAATTATAATTTAAAT

### Sheet: SD3.5
Supplementary data 3.5: Diagnostic primers for Sanger sequencing
ChD/IMB	ID	Name	Sequence (5’ à 3’)
G131
ChD	106	PlsB_primer_fw	CATTCGCCATTCAGACTACG
ChD	107	PlsB_primer_rv	GACTATGATTACGCCGGTAC
ChD	337	PlsB2_seq_fw	TACACGCCGAAAGAAGAGTC
ChD	338	PlsB3_seq_fw	GAGCTGGTATATGTGCCTTG
ChD	339	PlsB4_seq_fw	TGACTGGCGTGAATCTATCG
ChD	340	PlsB5_seq_fw	GCTGATTACCCTGCAAGATG
PURE cassette plasmids – Level 1
IMB	10320	ConLS Fw	CATGCGCGGATGACACGAAC
IMB	10325	ConR1 Rv	AGTCATCCGAGCGTGTATTG
pUD1248
IMB	1333	crtYB qPCR primers RV	CTCTGCGTAGGCGACTAATG
IMB	1549	Northern probe for crtYB	GACGGCTCTCGCATATTAC
IMB	14036	pYTK001_backbone_rv	CTGTGGATAACCGTAGTCGG
IMB	15815	IVIV_30nt_RV	CAAGATGTGGCGTGTTACGG
IMB	19088	ColE1_dg_FW	CAGCGTGAGCTATGAGAAAGC
pUD1249
IMB	1547	Northern probe for crtE	GATTACGCGAACATCCTC
IMB	14036	pYTK001_backbone_rv	CTGTGGATAACCGTAGTCGG
IMB	15815	IVIV_30nt_RV	CAAGATGTGGCGTGTTACGG
IMB	19088	ColE1_dg_FW	CAGCGTGAGCTATGAGAAAGC
pUD1250
IMB	1516	Crt-qPCR RV	ACGGATCGAGCGATCAC
IMB	1545	Northern probe for crtI	GCTATCATCGTGGGATGTG
IMB	14036	pYTK001_backbone_rv	CTGTGGATAACCGTAGTCGG
IMB	15815	IVIV_30nt_RV	CAAGATGTGGCGTGTTACGG
IMB	19088	ColE1_dg_FW	CAGCGTGAGCTATGAGAAAGC
pUDE1217
IMB	865	Construct: 3 pr.11 fw	TACTGGCGAATTTCTTATGATTTATG
IMB	1779	ald6 Ctrl Fw	AAGCCTGGCGTGTTTAACAA
IMB	10901	pUD518_Con1 dg RV	AAGTCTGTGCTCCTTCCTTC
G162
ChD	288	pETORPHI_fw	CGATGCGTCCGGC
G197
ChD	365	pUC57_fw	CAGTCACGACGTTGTAAAACGAC
G200
ChD	365	pUC57_fw	CAGTCACGACGTTGTAAAACGAC

### Sheet: SD3.6
Supplementary data 3.6: Primers used to generate the fragments for MSG0.1 and MSG0.2 assembly in yeast
ChD/IMB	ID	Name	Sequence (5’ à 3’)
Markers and origins of replication for MSG0.1, MSG0.2, MSG0.12μ and MSG0.22μ
IMB	19311	AB_HygromycinR-FW	GACGGCACTTTGCACATCATCACGCATTCTAATTCATGGCGCATCATTACAACACGCTGATTTAGCTTGCCTCGTCCCCG
IMB	19312	AC_HygromycinR-RV	GCTACATCTTCCGTACTATGCTGTAGTCTCATGGTCGAGTTCTATTGCTGTTCGGCGGCACTCCAGTATAGCGACCAGCATTC
IMB	19315	AD_TUcrtE-FW	CCGATAGCAGAATGTCACACATCATGCAGATCGGCGAATGCTACATGCAGTACAGTGGAGTGTGGAGTGTTTGCTTGGATTC
IMB	19316	AE_TUcrtE-RV	CAACGCATGAGGATGATGACAGCAGCACTCGTACCAGATAGAGACAGCTCTTCCGAACATGAAATGGGGAGCGATTTGCAG
IMB	19319	AW_URA3-FW	AGCTTACATCGAAGTCATCCTCATAGGTCGTGACATGGATGGCAGCAATACAACTGTTCAGCACTGCAGTACACGGTTTC
IMB	19320	AG_URA3-RV	GGTGAATTGAGAGCTATCCTATATTATAGCAGATGCCGGGTATGCAGCTTGGTAGAATGCCGTGATACTCGGGTAATAACTGA
IMB	19323	AH_mTurquoise2-FW	CTTCAGAGTAGACTAGATGGTCCGAGACGCAACGACATGATCATATTGGCTAAGGCTGAGCGAACGTTGATAGGTCAAGATC
IMB	19324	AI_mTurquoise2-RV	CAGTGACGTGAGTGCCATCTGCAGGTCATGTGATGCTATCAGCTACACTGCCAGCAATGAGGCAGCATAAAATTAAAGTAGCAG
IMB	19327	AJ_TUcrtI-FW	CACACGCACGAATTTGCATACAGATAGTTTGAGACACTCGCACGATGGCCGATATTGCGTCAGTTCGAGTTTATCATTATCAATAC
IMB	19328	AK_TUcrtI-RV	TCAGACAATTCTATACGCGGACTGATATGGCAGAAGCTAGGAGACGTTATGCGATCTTAGCGTTCAGGGTAATATATTTTAACC
IMB	19331	AL_CEN-ARS-Amp-ColE1-FW	CTGACTCATTGCCATTGCATGTGCAGACTCAACACCATGACATCTTAATACAGAGGACGCATTACCCGAGTATCACGTGC
IMB	19332	AM_CEN-ARS-Amp-ColE1-RV	CAGTGACATGCCGCTCAGTACTCGTATCTTACATGACGTGGGCATGGGTTCCGCTCATATCAGCAAAAGGCCAGGAACC
IMB	19333	AL_2micron/Amp/ColE1-FW	CTGACTCATTGCCATTGCATGTGCAGACTCAACACCATGACATCTTAATACAGAGGACGCCCCGAGTAACGAAGCATCTG
IMB	19336	AN_LEU2-FW	TAAGATGTGTGAACTGCGTCATACTCGCGTCAGGGATGCTTTCAGGCGTGCATGATGTATTACATCGAGGAGAACTTCTAG
IMB	19337	AO_LEU2-RV	TGACGCGCTTTCAACCATGTTGCTGGGATTTCAGATTAGCCACGTACCTGGCATCAATGACCTGCCTATTTAACGCCAAC
IMB	19340	AP_TUcrtYB-FW	GGTCTGCTCAAATACACCAAGAGATAGCTCGAATCAGTCCTACGTCAGCACAGCCTTGAGGTGAGTAAGGAAAGAGTGAGG
IMB	19457	CE_TUcrtYB-RV	AACACGGATCTAGCACAGTCTAGAGTCATTGATTCCTGGGGTGACAATTCATCATGGTGGGCACATAGAAATATCGAATGGG
IMB	19344	AR_mRuby2-FW	ATACTGACAGCACGCATGGCACATCACGAGTCGATATTGGGGACTTCTCAAATCTCGTCAACCCATGAACCACACGGTTAG
IMB	19345	AS_mRuby2-RV	GCGGTATGTCGTGCTATAATAGCATACATATACTCGCCGTCGGCAATATGATGATAGGTCCATTGGCAGCATACATGGGTG
IMB	19348	AT_HIS3-FW	ATGCGCTCTGAACTGCGATCGGCTCTTCAGCAATCCTATATATCTCGACGCAGTGTCAGGCAAACACAGTCCTTTCCCGC
IMB	19349	AA_HIS3-RV	ATAGCATAGGTGCAAGGCTCTCGCCGCTTGTCGAGCTATTGGCATGGATGTGCTCCCTAACTATGATCCGTCGAGTTCAAGAG
Chunk fragments without repeats for MSG0.2 and MSG0.22μ
IMB	19309	AA_C1-yfp-FW	TTAGGGAGCACATCCATGCCAATAGCTCGACAAGCGGCGAGAGCCTTGCACCTATGCTATTAATACGACTCACTATAGGGGAATTG
IMB	19310	AB_C1-yfp-RV	TCAGCGTGTTGTAATGATGCGCCATGAATTAGAATGCGTGATGATGTGCAAAGTGCCGTCCAAAAAACCCCTCAAGACCC
IMB	19350	AC_AtC2-FW	TGCCGCCGAACAGCAATAGAACTCGACCATGAGACTACAGCATAGTACGGAAGATGTAGCTAGGGATAACAGGGTAATCTTG
IMB	19351	AD_AtC2-RV	CTCCACTGTACTGCATGTAGCATTCGCCGATCTGCATGATGTGTGACATTCTGCTATCGGTGGTGTTTTGGTCCATGTC
IMB	19352	AE_AtC3-FW	ATGTTCGGAAGAGCTGTCTCTATCTGGTACGAGTGCTGCTGTCATCATCCTCATGCGTTGCATCAGCTGAAAGGTATCCTG
IMB	19353	AW_AtC3-RV	TGAACAGTTGTATTGCTGCCATCCATGTCACGACCTATGAGGATGACTTCGATGTAAGCTGTTGAAGAACACTTCCTCATTAG
IMB	19354	AG_AtC4-FW	GCATTCTACCAAGCTGCATACCCGGCATCTGCTATAATATAGGATAGCTCTCAATTCACCGATGATGATTCCTCTTCCATC
IMB	19355	AH_AtC4-RV	CTCAGCCTTAGCCAATATGATCATGTCGTTGCGTCTCGGACCATCTAGTCTACTCTGAAGGTCCGACACAAATGAATAGAG
IMB	19356	AI_AtC5-FW	TCATTGCTGGCAGTGTAGCTGATAGCATCACATGACCTGCAGATGGCACTCACGTCACTGGAAACCAGTTTCTCTGATTCG
IMB	19357	AJ_AtC5-RV	ACGCAATATCGGCCATCGTGCGAGTGTCTCAAACTATCTGTATGCAAATTCGTGCGTGTGACAATGACGAAGAAATCACAGC
IMB	19358	AK_AtC6-FW	CTAAGATCGCATAACGTCTCCTAGCTTCTGCCATATCAGTCCGCGTATAGAATTGTCTGACCAGCTGTGTTGTTAAGAGC
IMB	19359	AL_AtC6-RV	GCGTCCTCTGTATTAAGATGTCATGGTGTTGAGTCTGCACATGCAATGGCAATGAGTCAGCTTTTCAAATCGGTTATCCAAGG
IMB	19360	AM_AtC7-FW	ATATGAGCGGAACCCATGCCCACGTCATGTAAGATACGAGTACTGAGCGGCATGTCACTGCACGTAGATTAATCTTTTCATTTCAG
IMB	19361	AN_AtC7-RV	ATACATCATGCACGCCTGAAAGCATCCCTGACGCGAGTATGACGCAGTTCACACATCTTAACTGCCCAAGTCGCTTTC
IMB	19467	AO_AtC12(8)-FW	TCATTGATGCCAGGTACGTGGCTAATCTGAAATCCCAGCAACATGGTTGAAAGCGCGTCATTCTGGTTCAACATATAGAAGAGAC
IMB	19468	AP_AtC12(8)-RV	CTCAAGGCTGTGCTGACGTAGGACTGATTCGAGCTATCTCTTGGTGTATTTGAGCAGACCGTACCTGCGCGATGTGAAC
IMB	19459	CE_AtC9-FW	CCACCATGATGAATTGTCACCCCAGGAATCAATGACTCTAGACTGTGCTAGATCCGTGTTACCTAGATTTATAAGAATCTATGACGAG
IMB	19365	AR_AtC9-RV	TGACGAGATTTGAGAAGTCCCCAATATCGACTCGTGATGTGCCATGCGTGCTGTCAGTATAGTCGAACTGATTCCGATTG
IMB	19366	AS_AtC10-FW	GACCTATCATCATATTGCCGACGGCGAGTATATGTATGCTATTATAGCACGACATACCGCCCATCATCTCCTCTCATTCCAG
IMB	19367	AT_AtC10-RV	CCTGACACTGCGTCGAGATATATAGGATTGCTGAAGAGCCGATCGCAGTTCAGAGCGCATTGATCTGTGAAAACCTGGCAC
Chunk fragments with repeats for MSG0.1 and MSG0.12μ
IMB	19309	AA_C1-yfp-FW	TTAGGGAGCACATCCATGCCAATAGCTCGACAAGCGGCGAGAGCCTTGCACCTATGCTATTAATACGACTCACTATAGGGGAATTG
IMB	19310	AB_C1-yfp-RV	TCAGCGTGTTGTAATGATGCGCCATGAATTAGAATGCGTGATGATGTGCAAAGTGCCGTCCAAAAAACCCCTCAAGACCC
IMB	19313	AC_C2-FW	TGCCGCCGAACAGCAATAGAACTCGACCATGAGACTACAGCATAGTACGGAAGATGTAGCTAATACGACTCACTATAGGGGAATTG
IMB	19314	AD_C2-RV	CTCCACTGTACTGCATGTAGCATTCGCCGATCTGCATGATGTGTGACATTCTGCTATCGGCAAAAAACCCCTCAAGACCC
IMB	19317	AE_C3-FW	ATGTTCGGAAGAGCTGTCTCTATCTGGTACGAGTGCTGCTGTCATCATCCTCATGCGTTGTAATACGACTCACTATAGGGGAATTG
IMB	19318	AW_C3-RV	TGAACAGTTGTATTGCTGCCATCCATGTCACGACCTATGAGGATGACTTCGATGTAAGCTCAAAAAACCCCTCAAGACCC
IMB	19321	AG_C4-FW	GCATTCTACCAAGCTGCATACCCGGCATCTGCTATAATATAGGATAGCTCTCAATTCACCTAATACGACTCACTATAGGGGAATTG
IMB	19322	AH_C4-RV	CTCAGCCTTAGCCAATATGATCATGTCGTTGCGTCTCGGACCATCTAGTCTACTCTGAAGCAAAAAACCCCTCAAGACCC
IMB	19325	AI_C5-FW	TCATTGCTGGCAGTGTAGCTGATAGCATCACATGACCTGCAGATGGCACTCACGTCACTGTAATACGACTCACTATAGGGGAATTG
IMB	19326	AJ_C5-RV	ACGCAATATCGGCCATCGTGCGAGTGTCTCAAACTATCTGTATGCAAATTCGTGCGTGTGCAAAAAACCCCTCAAGACCC
IMB	19329	AK_C6-FW	CTAAGATCGCATAACGTCTCCTAGCTTCTGCCATATCAGTCCGCGTATAGAATTGTCTGATAATACGACTCACTATAGGGGAATTG
IMB	19330	AL_C6-RV	GCGTCCTCTGTATTAAGATGTCATGGTGTTGAGTCTGCACATGCAATGGCAATGAGTCAGCAAAAAACCCCTCAAGACCC
IMB	19334	AM_C7-FW	ATATGAGCGGAACCCATGCCCACGTCATGTAAGATACGAGTACTGAGCGGCATGTCACTGTAATACGACTCACTATAGGGGAATTG
IMB	19335	AN_C7-RV	ATACATCATGCACGCCTGAAAGCATCCCTGACGCGAGTATGACGCAGTTCACACATCTTACAAAAAACCCCTCAAGACCC
IMB	19338	AO_C12(8)-FW	TCATTGATGCCAGGTACGTGGCTAATCTGAAATCCCAGCAACATGGTTGAAAGCGCGTCATAATACGACTCACTATAGGGGAATTG
IMB	19339	AP_C12(8)-RV	CTCAAGGCTGTGCTGACGTAGGACTGATTCGAGCTATCTCTTGGTGTATTTGAGCAGACCCAAAAAACCCCTCAAGACCC
IMB	19458	CE_C9-FW	CCACCATGATGAATTGTCACCCCAGGAATCAATGACTCTAGACTGTGCTAGATCCGTGTTTAATACGACTCACTATAGGGGAATTG
IMB	19343	AR_C9-RV	TGACGAGATTTGAGAAGTCCCCAATATCGACTCGTGATGTGCCATGCGTGCTGTCAGTATCAAAAAACCCCTCAAGACCC
IMB	19346	AS_C10-FW	GACCTATCATCATATTGCCGACGGCGAGTATATGTATGCTATTATAGCACGACATACCGCTAATACGACTCACTATAGGGGAATTG
IMB	19347	AT_C10-RV	CCTGACACTGCGTCGAGATATATAGGATTGCTGAAGAGCCGATCGCAGTTCAGAGCGCATCAAAAAACCCCTCAAGACCC

### Sheet: SD3.7
Supplementary data 3.7: Primers used to generate the fragments for MSG1 assembly in yeast
ChD/IMB	ID	Name	Sequence (5’ à 3’)
Primers used to generate marker fragments
IMB	20446	AB_CENARS_rv	TCAGCGTGTTGTAATGATGCGCCATGAATTAGAATGCGTGATGATGTGCAAAGTGCCGTCTCTCATCGGGACGGATCG
IMB	20447	AC_crtE_fw	TGCCGCCGAACAGCAATAGAACTCGACCATGAGACTACAGCATAGTACGGAAGATGTAGCCGTGTGGAGTGTTTGCTTGG
IMB	20448	AW_crtE_rv	TGAACAGTTGTATTGCTGCCATCCATGTCACGACCTATGAGGATGACTTCGATGTAAGCTGAAATGGGGAGCGATTTGCAG
IMB	20452	AE_crtI-ARS417_fw	ATGTTCGGAAGAGCTGTCTCTATCTGGTACGAGTGCTGCTGTCATCATCCTCATGCGTTGCGGTCTCAAACGCAGTTCG
IMB	20453	AF_crtI-ARS417_rv	TGAGAGCTTGTGATAACTGCTCGCCAGTTGTGGTGATCTCCCAGTCGGTGTAGCAGCAATTTATTGGTCTGCGCTCAATTCC
IMB	20456	AG_HygR_fw	GCATTCTACCAAGCTGCATACCCGGCATCTGCTATAATATAGGATAGCTCTCAATTCACCCAGTTTAGCTTGCCTCGTCC
IMB	20457	AH_HygR_rv	CTCAGCCTTAGCCAATATGATCATGTCGTTGCGTCTCGGACCATCTAGTCTACTCTGAAGAACTCCAGTATAGCGACCAGC
IMB	20463	AJ_pCC1BAC-URA3_fw	CACACGCACGAATTTGCATACAGATAGTTTGAGACACTCGCACGATGGCCGATATTGCGTGACAGCTTATCATCGAATTTCTGC
IMB	20464	AK_pCC1BAC-URA3_rv	TCAGACAATTCTATACGCGGACTGATATGGCAGAAGCTAGGAGACGTTATGCGATCTTAGGGTCTCAACTCGGGTAATAACTG
IMB	20466	AL_crtYB_fw	CTGACTCATTGCCATTGCATGTGCAGACTCAACACCATGACATCTTAATACAGAGGACGCACGGTGAGTAAGGAAAGAGTGAG
IMB	20524	AA_ISceIgRNALP_fw	TTAGGGAGCACATCCATGCCAATAGCTCGACAAGCGGCGAGAGCCTTGCACCTATGCTATTAGGGATAACAGGGTAATAGTGCGGCATC
IMB	20893	AM_crtYB_F14b_rv	CAGTGACATGCCGCTCAGTACTCGTATCTTACATGACGTGGGCATGGGTTCCGCTCATATGGTCTCACAGCACATAGAAATATCG
IMB	20894	BA_mRuby2_fw	GCGCCGACCACAGAATGATACACCGCTGAGTGGATATGTTCCGAGATGTCAAGAGACTTAACGCACCCATGAACCACACG
IMB	20895	BD_mRuby2_rv	AGTCACGCTGAGTCCATGCTGACCATGATTCACACTCAGTGCCGATAATTCCATAGTCTGGCAGCATACATGGGTGACC
Primers used to generate minimal cell fragments
IMB	20468	AB_DNArep_fw	GACGGCACTTTGCACATCATCACGCATTCTAATTCATGGCGCATCATTACAACACGCTGATGTGTCGCATGTGAAATTAATACG
IMB	20469	AC_DNArep_rv	GCTACATCTTCCGTACTATGCTGTAGTCTCATGGTCGAGTTCTATTGCTGTTCGGCGGCACCAATCATAGGAGGCAAAAAACC
IMB	20470	AW_YFP_fw	AGCTTACATCGAAGTCATCCTCATAGGTCGTGACATGGATGGCAGCAATACAACTGTTCACGCGAATGCATCTAGATGCG
IMB	20471	AE_YFP_rv	CAACGCATGAGGATGATGACAGCAGCACTCGTACCAGATAGAGACAGCTCTTCCGAACATCATGATTACGCCAAGCTTGC
IMB	20478	AH_oriRL_fw	CTTCAGAGTAGACTAGATGGTCCGAGACGCAACGACATGATCATATTGGCTAAGGCTGAGTCTAGATCAATCTCGTGCCTCC
IMB	20479	AJ_oriRL_rv	ACGCAATATCGGCCATCGTGCGAGTGTCTCAAACTATCTGTATGCAAATTCGTGCGTGTGATCCAATCAGTGGCTGTGC
IMB	20484	AK_mCherry_fw	CTAAGATCGCATAACGTCTCCTAGCTTCTGCCATATCAGTCCGCGTATAGAATTGTCTGATCGATCCCGCGAAATTAATACG
IMB	20485	AL_mCherry_rv	GCGTCCTCTGTATTAAGATGTCATGGTGTTGAGTCTGCACATGCAATGGCAATGAGTCAGCGGATATAGTTCCTCCTTTCAGC
IMB	20899	BA_Min_rv	TAAGTCTCTTGACATCTCGGAACATATCCACTCAGCGGTGTATCATTCTGTGGTCGGCGCCAGGTTTCCCGACTGGAAAGC
IMB	20900	AM_PLS_F25b_fw	ATATGAGCGGAACCCATGCCCACGTCATGTAAGATACGAGTACTGAGCGGCATGTCACTGCTGCGTTATCCCCTGATTCTGG
IMB	20901	AA_PLS_F25b_rv	ATAGCATAGGTGCAAGGCTCTCGCCGCTTGTCGAGCTATTGGCATGGATGTGCTCCCTAAGCCACCTGACGTCTAAGAAACC
IMB	20902	BD_FtsZA_fw	CAGACTATGGAATTATCGGCACTGAGTGTGAATCATGGTCAGCATGGACTCAGCGTGACTTCTCGATCCCGCGAAATTAATACG
IMB	20903	AG_FtsZA_rv	GGTGAATTGAGAGCTATCCTATATTATAGCAGATGCCGGGTATGCAGCTTGGTAGAATGCATCCGGATATAGTTCCTCCTTTCAGC
IMB	20904	AF_Min_v2_fw	ATTGCTGCTACACCGACTGGGAGATCACCACAACTGGCGAGCAGTTATCACAAGCTCTCAGAATGCATCTAGATGACCCAATGC

### Sheet: SD3.8
Supplementary data 3.8: Primers used for qPCR on MSG0.1 isolated from yeast
ChD/IMB	ID	Name	Sequence (5’ à 3’)
ChD	1293	AmpR_qPCR-fw	CGGCGTCAATACGGGATAAT
ChD	1294	AmpR_qPCR-rv	GGGTTACATCGAACTGGATCTC
ChD	1389	mRuby2_qPCR-fw	CCAAAGGTTGGGAACCAAATAC
ChD	1390	mRuby2_qPCR-rv	AGACAAATGACCTCCACCATC

### Sheet: SD3.9
Supplementary data 3.9: Primers used to generate linear control templates for PURE expression
ChD/IMB	ID	Name	Sequence (5’ à 3’)
Primers used to amplify the yfp cassette from MSG0.1 for PURE expression in bulk
IMB	19274	19274_T7p_FW	GCATCGTCTCATCGGTCTCAAACGTAATACGACTCACTATAGGGGAATTGTG
IMB	19277	19277_T7t_RV	ATGCCGTCTCAGGTCTCACAGCCAAAAAACCCCTCAAGACCCG
Primers used to generate the linear control yfp template for PURE expression in liposomes
ChD	-	M13F	CCCAGTCACGACGTTGTAAAACG
ChD	-	M13R	AGCGGATAACAATTTCACACAGG

### Sheet: SD3.10
Supplementary data 3.10: SHR sequences used in this study
SHR name1	Forward sequence (5’ à 3’)	Reverse sequence (5’ à 3’)
AA	TTAGGGAGCACATCCATGCCAATAGCTCGACAAGCGGCGAGAGCCTTGCACCTATGCTAT	ATAGCATAGGTGCAAGGCTCTCGCCGCTTGTCGAGCTATTGGCATGGATGTGCTCCCTAA
AB	GACGGCACTTTGCACATCATCACGCATTCTAATTCATGGCGCATCATTACAACACGCTGA	TCAGCGTGTTGTAATGATGCGCCATGAATTAGAATGCGTGATGATGTGCAAAGTGCCGTC
AC	TGCCGCCGAACAGCAATAGAACTCGACCATGAGACTACAGCATAGTACGGAAGATGTAGC	GCTACATCTTCCGTACTATGCTGTAGTCTCATGGTCGAGTTCTATTGCTGTTCGGCGGCA
AD	CCGATAGCAGAATGTCACACATCATGCAGATCGGCGAATGCTACATGCAGTACAGTGGAG	CTCCACTGTACTGCATGTAGCATTCGCCGATCTGCATGATGTGTGACATTCTGCTATCGG
AE	ATGTTCGGAAGAGCTGTCTCTATCTGGTACGAGTGCTGCTGTCATCATCCTCATGCGTTG	CAACGCATGAGGATGATGACAGCAGCACTCGTACCAGATAGAGACAGCTCTTCCGAACAT
AF	ATTGCTGCTACACCGACTGGGAGATCACCACAACTGGCGAGCAGTTATCACAAGCTCTCA	TGAGAGCTTGTGATAACTGCTCGCCAGTTGTGGTGATCTCCCAGTCGGTGTAGCAGCAAT
AG	GCATTCTACCAAGCTGCATACCCGGCATCTGCTATAATATAGGATAGCTCTCAATTCACC	GGTGAATTGAGAGCTATCCTATATTATAGCAGATGCCGGGTATGCAGCTTGGTAGAATGC
AH	CTTCAGAGTAGACTAGATGGTCCGAGACGCAACGACATGATCATATTGGCTAAGGCTGAG	CTCAGCCTTAGCCAATATGATCATGTCGTTGCGTCTCGGACCATCTAGTCTACTCTGAAG
AI	TCATTGCTGGCAGTGTAGCTGATAGCATCACATGACCTGCAGATGGCACTCACGTCACTG	CAGTGACGTGAGTGCCATCTGCAGGTCATGTGATGCTATCAGCTACACTGCCAGCAATGA
AJ	CACACGCACGAATTTGCATACAGATAGTTTGAGACACTCGCACGATGGCCGATATTGCGT	ACGCAATATCGGCCATCGTGCGAGTGTCTCAAACTATCTGTATGCAAATTCGTGCGTGTG
AK	CTAAGATCGCATAACGTCTCCTAGCTTCTGCCATATCAGTCCGCGTATAGAATTGTCTGA	TCAGACAATTCTATACGCGGACTGATATGGCAGAAGCTAGGAGACGTTATGCGATCTTAG
AL	CTGACTCATTGCCATTGCATGTGCAGACTCAACACCATGACATCTTAATACAGAGGACGC	GCGTCCTCTGTATTAAGATGTCATGGTGTTGAGTCTGCACATGCAATGGCAATGAGTCAG
AM	ATATGAGCGGAACCCATGCCCACGTCATGTAAGATACGAGTACTGAGCGGCATGTCACTG	CAGTGACATGCCGCTCAGTACTCGTATCTTACATGACGTGGGCATGGGTTCCGCTCATAT
AN	TAAGATGTGTGAACTGCGTCATACTCGCGTCAGGGATGCTTTCAGGCGTGCATGATGTAT	ATACATCATGCACGCCTGAAAGCATCCCTGACGCGAGTATGACGCAGTTCACACATCTTA
AO	TCATTGATGCCAGGTACGTGGCTAATCTGAAATCCCAGCAACATGGTTGAAAGCGCGTCA	TGACGCGCTTTCAACCATGTTGCTGGGATTTCAGATTAGCCACGTACCTGGCATCAATGA
AP	GGTCTGCTCAAATACACCAAGAGATAGCTCGAATCAGTCCTACGTCAGCACAGCCTTGAG	CTCAAGGCTGTGCTGACGTAGGACTGATTCGAGCTATCTCTTGGTGTATTTGAGCAGACC
AR	ATACTGACAGCACGCATGGCACATCACGAGTCGATATTGGGGACTTCTCAAATCTCGTCA	TGACGAGATTTGAGAAGTCCCCAATATCGACTCGTGATGTGCCATGCGTGCTGTCAGTAT
AS	GACCTATCATCATATTGCCGACGGCGAGTATATGTATGCTATTATAGCACGACATACCGC	GCGGTATGTCGTGCTATAATAGCATACATATACTCGCCGTCGGCAATATGATGATAGGTC
AT	ATGCGCTCTGAACTGCGATCGGCTCTTCAGCAATCCTATATATCTCGACGCAGTGTCAGG	CCTGACACTGCGTCGAGATATATAGGATTGCTGAAGAGCCGATCGCAGTTCAGAGCGCAT
AW	AGCTTACATCGAAGTCATCCTCATAGGTCGTGACATGGATGGCAGCAATACAACTGTTCA	TGAACAGTTGTATTGCTGCCATCCATGTCACGACCTATGAGGATGACTTCGATGTAAGCT
AX	AGACTGATACCATCGCTACGAGATTTCGCCAATGCCGCTAGGACCATCTGAATCATGCGC	GCGCATGATTCAGATGGTCCTAGCGGCATTGGCGAAATCTCGTAGCGATGGTATCAGTCT
BD	CAGACTATGGAATTATCGGCACTGAGTGTGAATCATGGTCAGCATGGACTCAGCGTGACT	AGTCACGCTGAGTCCATGCTGACCATGATTCACACTCAGTGCCGATAATTCCATAGTCTG
BE	GGAGCGTACATCACTCACAGAGCTCAGGACGATTGTAGATCTGCGAGAACGAATGATTGA	TCAATCATTCGTTCTCGCAGATCTACAATCGTCCTGAGCTCTGTGAGTGATGTACGCTCC
BG	GCGCTCCAGGAACACATATACCAGCTAGGCAATCATACTAATAAAGCACTGTGAAGCCTC	GAGGCTTCACAGTGCTTTATTAGTATGATTGCCTAGCTGGTATATGTGTTCCTGGAGCGC
CE	CCACCATGATGAATTGTCACCCCAGGAATCAATGACTCTAGACTGTGCTAGATCCGTGTT	AACACGGATCTAGCACAGTCTAGAGTCATTGATTCCTGGGGTGACAATTCATCATGGTGG
1 SHR sequences are differently annotated than in [20].
References
20. Kuijpers,N.G.A., Solis-Escalante,D., Bosman,L., van den Broek,M., Pronk,J.T., Daran,J.M. and Daran-Lapujade,P. (2013) A versatile, efficient strategy for assembly of multi-fragment expression vectors in Saccharomyces cerevisiae using 60 bp synthetic recombination sequences. Microb. Cell Fact., 12, 1–13. https://doi.org/10.1186/1475-2859-12-47
