## Supplementary Data 4 for "Assembly and cell-free expression of a partial genome for the synthetic cell"

### Sheet: SD4.1
Supplementary data 4.1: Configurations of synthetic chromosomes designed for assembly in yeast
Name	Size SynChr design1	Replication origin	Description	SynChr configuration2,3,4
MSG0.1	67426 bp	CEN6/ARS4	Mock synthetic chromosome with PURE repeats	AA pT7-yfp-tT7 AB pTEF-hphNT1-tTEF AC pT7-C2-tT7 AD pHHF2- crtE-tADH1 AE pT7-C3-tT7 AW pURA3-URA3-tURA3 AG pT7-C4-tT7 AH pTEF2-mTurquoise2-tSSA1 AI pT7-C5-tT7 AJ pTDH3-crtI-tTDH AK pT7-C6-tT7 AL CEN6/ARS4 bla ColE1 AM pT7-C7-tT7 AN pLEU2-LEU2-tLEU2 AO pT7-C8-tT7 AP pPGK1-crtYB-tPGK1 CE pT7-C9-tT7 AR pCCW12-mRuby2-tENO1 AS pT7-C10-tT7 AT pHIS3-HIS3-tHIS3
MSG0.2	62970 bp	CEN6/ARS4	Mock synthetic chromosome without PURE repeats (control)	AA pT7-yfp-tT7 AB pTEF-hphNT1-tTEF AC C2 AD pHHF2-crtE-tADH1 AE C3 AW pURA3-URA3-tURA3 AG C4 AH pTEF2-mTurquoise2-tSSA1 AI C5 AJ pTDH3-crtI-tTDH AK C6 AL CEN6/ARS4 bla ColE1 AM C7 AN pLEU2-LEU2-tLEU2 AO C8 AP pPGK1-crtYB-tPGK1 CE C9 AR pCCW12-mRuby2- tENO1 AS C10 AT pHIS3- HIS3-tHIS3
MSG0.12μ	67915 bp	2μ	Mock synthetic chromosome with PURE repeats	AA pT7-yfp-tT7 AB pTEF-hphNT1-tTEF AC pT7-C2-tT7 AD pHHF2- crtE-tADH1 AE pT7-C3-tT7 AW pURA3-URA3-tURA3 AG pT7-C4-tT7 AH pTEF2-mTurquoise2-tSSA1 AI pT7-C5-tT7 AJ pTDH3-crtI-tTDH AK pT7-C6-tT7 AL 2μ bla ColE1 AM pT7-C7-tT7 AN pLEU2-LEU2-tLEU2 AO pT7-C8-tT7 AP pPGK1-crtYB-tPGK1 CE pT7-C9-tT7 AR pCCW12-mRuby2-tENO1 AS pT7-C10-tT7 AT pHIS3-HIS3-tHIS3
MSG0.22μ	63459 bp	2μ	Mock synthetic chromosome without PURE repeats (control)	AA pT7-yfp-tT7 AB pTEF-hphNT1-tTEF AC C2 AD pHHF2-crtE-tADH1 AE C3 AW pURA3-URA3-tURA3 AG C4 AH pTEF2-mTurquoise2-tSSA1 AI C5 AJ pTDH3-crtI-tTDH AK C6 AL 2μ bla ColE1 AM C7 AN pLEU2-LEU2-tLEU2 AO C8 AP pPGK1-crtYB-tPGK1 CE C9 AR pCCW12-mRuby2- tENO1 AS C10 AT pHIS3- HIS3-tHIS3
MSG1	41098 bp	CEN6/ARS4	Partial minimal synthetic genome	AA CEN6/ARS4 AB pT7-p2-tVSV-tVSV pT7-p3-tT7 AC pHHF2-crtE-tADH1 AW pSP6-eYFP-LL-spinach-tT7 AE pTDH3-crtI-tTDH ARS417 AF pT7-minD-tT7 pT7-minE-tT7 BA pCCW12-mRuby2-tENO1 BD pT7-ftsZ:mVenus-ftsA-tT7 AG pTEF-hphNT1-tTEF AH oriR-oriL AJ cat redF oriV ori2 repE incC sopA sopB sopC pURA3-URA3-tURA3 AK pT7-mCherry-tT7 AL pPGK1-crtYB-tPGK1 AM pT7-plsB-tT7 pT7-plsC-tT7 pT7-cdsA-tT7 pT7-pssA-tT7 pT7-psd-t…
1 Designed SynChr size. For MSG0.1 and MSG0.2: size after correction for Chunk 10 (designed size: 5000 bp), based on sequencing of template plasmids pGGKp363 (3310 bp gap in Chunk 10) and pUD1279 (1174 bp gap in Chunk 10).
2 SHRs are differently annotated than in [20] and are listed in SD3.10. SHRs are annotated in subscript between the genetic fragments that they join together.
3 pT7 = T7 promoter - lacO - g10L RBS - T7 tag
4 tT7 = T7 terminator
References
20. Kuijpers,N.G.A., Solis-Escalante,D., Bosman,L., van den Broek,M., Pronk,J.T., Daran,J.M. and Daran-Lapujade,P. (2013) A versatile, efficient strategy for assembly of multi-fragment expression vectors in Saccharomyces cerevisiae using 60 bp synthetic recombination sequences. Microb. Cell Fact., 12, 1–13. https://doi.org/10.1186/1475-2859-12-47

### Sheet: SD4.2
Supplementary data 4.2: Fragments for assembly of MSG0.1 and MSG0.2 in yeast
Fragment	Size (bp)1	Template2	Primer fw3	Primer rv3
Markers and origins of replication for MSG0.1, MSG0.2, MSG0.12μ and MSG0.22μ
AB-pTEF-hpNTt1-tTEF-AC	1736	pYTK079	19311	19312
AD-pHHF2-crtE-tADH1-AE	2171	pUD1249	19315	19316
AW-pURA3-URA3-tURA3-AG	1202	pUDC192	19319	19320
AH-pTEF2-mTurquoise2-tSSA1-AI	1795	pUDC192	19323	19324
AJ-pTDH3-crtI-tTDH-AK	2792	pUD1250	19327	19328
AL-CEN6/ARS4-bla-ColE1-AM	2446	pUDC192	19331	19332
AL-2µ-bla-ColE1-AM	2935	pUDE1217	19333	19332
AN-pLEU2-LEU2-tLEU2-AO	2042	pYTK075	19336	19337
AP-pPGK1-crtYB-tPGK1-CE	3088	pUD1248	19340	19457
AR-pCCW12-mRuby2-tENO1-AS	1786	pUDC191	19344	19345
AT-pHIS3-HIS3-tHIS3-AA	1233	pYTK076	19348	19349
Chunk fragments without repeats for MSG0.2 and MSG0.22μ
AA-pT7-yfp-tT7-AB	1096	pUD1251	19309	19310
AC-C2-AD	5138 4	pGGKp357	19350	19351
AE-C3-AW	5120	pGGKp358	19352	19353
AG-C4-AH	5120	pGGKp359	19354	19355
AI-C5-AJ	5120	pGGKp350	19356	19357
AK-C6-AL	5120	pGGKp360	19358	19359
AM-C7-AN	5120	pGGKp361	19360	19361
AO-C8-AP	5120	pGGKp365	19467	19468
CE-C9-AR	5120	pGGKp362	19459	19365
AS-C10-AT	5120	pGGKp363	19366	19367
Chunk fragments with repeats for MSG0.1 and MSG0.12μ
AA-pT7-yfp-tT7-AB	1096	pUD1251	19309	19310
AC-pT7-C2-tT7-AD	5396 4	pUD1275	19313	19314
AE-pT7-C3-tT7-AW	5378	pUD1276	19317	19318
AG-pT7-C4-tT7-AH	5378	pUD1281	19321	19322
AI-pT7-C5-tT7-AJ	5378	pUD1256	19325	19326
AK-pT7-C6-tT7-AL	5378	pUD1282	19329	19330
AM-pT7-C7-tT7-AN	5378	pUD1277	19334	19335
AO-pT7-C8-tT7-AP	5378	pUD1283	19338	19339
CE-pT7-C9-tT7-AR	5378	pUD1278	19458	19343
AS-pT7-C10-tT7-AT	5378	pUD1279	19346	19347
1 The size of the fragments includes the SHR sequences.
2 See SD2.1 and SD2.2.
3 See SD3.6.
4 Contains an I-SceI site for linearization of the chromosome.

### Sheet: SD4.3
Supplementary data 4.3: Fragments for assembly of MSG1 in yeast
Fragment	Relevant characteristics	Size (bp)1	Template2	Primer fw3	Primer rv3	PCR polymerase4
Marker fragments
AA_CENARS_AB	I-SceI cut site Landing pad CEN6/ARS4	832	pUD1394	20524	20446	KOD Xtreme
AC_crtE_AW	pHHF2-crtE-tADH1	2173	pUD1249	20447	20448	KOD Xtreme
AE_crtI-ARS417_AF	pTDH3-crtI-tTDH ARS417	2875	pUD1386	20452	20453	Phusion
BA_mRuby2_BD	pCCW12-mRuby2-tENO1	1785	pUDC191	20894	20895	KOD Xtreme
AG_HygR_AH	pTEF-hphNT1-tTEF	1741	pYTK079	20456	20457	Phusion
AJ_pCC1BAC-URA3_AK	cat redF oriV ori2 repE incC sopA sopB sopC pURA3-URA3-tURA3	8672	pUD1387	20463	20464	KOD Xtreme
AL_crtYB_AM	pPGK1-crtYB-tPGK1	3100	pUD1248	20466	20893	KOD Xtreme
Minimal cell fragments
AB_DNArep_AC	pT7-p2-tVSV-tVSV pT7-p3-tT7	2972	G435	20468	20469	Phusion
AW_YFP_AE	pSP6-eYFP-LL-spinach-tT7	1308	G200	20470	20471	KOD Xtreme
AF_Min_BA	pT7-minD-tT7 pT7-minE-tT7	1741	G396	20904	20899	KOD Xtreme
BD_FtsZA_AG	pT7-ftsZ:mVenus-ftsA-tT7	3602	G613	20902	20903	KOD Xtreme
AH_oriRL_AJ	oriR PmeI cut site oriL	538	G162	20478	20479	KOD Xtreme
AK_mCherry_AL	pT7-mCherry-tT7	1195	G28	20484	20485	KOD Xtreme
AM_PLS_AA	pT7-plsB-tT7 pT7-plsC-tT7 pT7-cdsA-tT7 pT7-pssA-tT7 pT7-psd-tT7 pSP6-pgsA-tT7 pSP6-pgpA-tT7	9415	G276	20900	20901	UltraRun LR
1 The size of the fragments includes the SHR sequences.
2 See SD2.2 and SD2.3.
3 See SD3.7.
4 KOD Xtreme = KOD Xtreme Hot Start DNA Polymerase, Phusion = Phusion High-Fidelity DNA Polymerase, UltraRun LR = UltraRun LongRange PCR Kit

### Sheet: SD4.4
Supplementary data 4.4: Proteins encoded on MSG1 for expression in PURE system
Minimal cell module	System	Protein	Gene(s)	Promoter	Description
DNA replication	Protein-primed DNA replication system from φ29	DNAP	p2	pT7	DNA polymerase
		TP	p3	pT7	Terminal protein that primes the replication reaction
Phospholipid biosynthesis	Kennedy pathway from E. coli	PlsB	plsB	pT7	Glycerol-3-phosphate acyl transferase that converts glycerol-3-phosphate (G3P) into lysophosphatidic acid (LPA) using fatty acyl coenzyme A (acyl-CoA) as a fatty acid donor
		PlsC	plsC	pT7	LPA acyl transferase that converts LPA into phosphatidic acid (PA) using acyl-CoA as a fatty acid donor
		CdsA	cdsA	pT7	Integral membrane protein that catalyzes the formation of CDP-diacylglycerol (CDP-DAG) through activation of PA using CTP
		PssA	pssA	pT7	CDP-DAG-serine O-phosphatidyltransferase that catalyzes the formation of phosphatidylserine (PS) from CDP-DAG and L-serine
		Psd	psd	pT7	Phosphatidylserine decarboxylase that catalyzes the decarboxylation of PS into phosphatidylethanolamine (PE)
		PgsA	pgsA	pSP6	CDP-DAG-G3P 3-phosphatidyltransferase that converts CDP-DAG and G3P into phosphatidylglycerol phosphate (PGP)
		PgpA	pgpA	pSP6	Phosphatidylglycerophosphatase A that catalyzes the dephosphorylation of PGP into phosphatidylglycerol (PG)
Cell division	Constricting Z-ring from E. coli	FtsZ:mVenus	ftsZ:mVenus	pT7	Fusion protein of FtsZ, a tubulin-related GTPase that can polymerase into protofilaments, and mVenus, a fluorescent reporter protein
		FtsA	ftsA	Operon with ftsZ:mVenus	Actin homolog that can anchor FtsZ to the membrane
	Min system from E. coli	MinD	minD	pT7	Regulates spatiotemporal formation of Z-ring together with MinE
		MinE	minE	pT7	Regulates spatiotemporal formation of Z-ring together with MinD
-	Fluorescent reporters	mCherry	mCherry	pT7	Red fluorescent reporter
		eYFP	eYFP	pSP6	Yellow fluorescent reporter

### Sheet: SD4.5
Supplementary data 4.5: Relevant mutations in MSG1 variants
Regions of interest
Expression cassettes of minimal cell genes
oriLR (origins of replication for in vitro replication with φ29 system)
pCC1BAC backbone (required for succesful transfer to E. coli)
Mutations
Mutations in grey are considered sequencing errors or errors made during in silico assembly of sequencing reads
DNA mutation: base number is calculated from the start of the designed MSG1 sequence (starting from SHR_AA)
AA mutation: amino acid number is calculated from the start of the CDS
MSG1.1
		S. cerevisiae IMF82 consensus sequence
Region of interest	Region type	Mutation type	DNA mutation	AA mutation	Same mutation in S. cerevisiae IMF82 raw reads?	Same mutation in E. coli pUDF006 consensus sequence?	Note
mCherry	CDS & terminator	Deletion	27884_28664del	-	No	No	mCherry deletion was only present in S. cerevisiae consensus sequence, and was located at the end of the assembly. Since mCherry is present in raw reads, this is probably a mistake of the in silico assembly of reads
plsB	CDS	Point; non-synonymous	32374A>G	M128V	Yes	Yes
plsB	CDS	Point; synonymous	33030T>C	R346R	Yes	Yes
plsB	CDS	Point; non-synonymous	33743A>G	K584R	Yes	Yes
plsC	CDS	Point; synonymous	34777T>C	L45L	Yes	Yes
plsC	CDS	Point; non-synonymous	34824C>T	A61V	Yes	Yes
plsC	CDS	Point; synonymous	35128A>G	G162G	Yes	Yes
plsC tT7	Terminator	Point	35492T>C	-	Yes	Yes
cdsA	CDS	Point; non-synonymous	35735C>T	P25S	Yes	Yes
cdsA	CDS	Point; non-synonymous	35916T>C	V85A	Yes	Yes
psd	CDS	Point; non-synonymous	35916T>C	C187R	Yes	Yes
pgpA T7 tag	Leader peptide	Point; non-synonymous	40941C>T	G6S	Yes	Yes
MSG1.2
		S. cerevisiae IMF85 consensus sequence
Region of interest	Region type	Mutation type	DNA mutation	AA mutation	Same mutation in S. cerevisiae IMF85 raw reads?	Same mutation in E. coli pUDF007 consensus sequence?	Note
minE	CDS	Point; synonymous	11307A>G	Q55Q	Yes	Yes
mVenus	CDS	Point; non-synonymous	13729A>G	K27E	Yes	Yes
ftsA	CDS	Point; synonymous	16503C>T	N363N	Yes	Yes
oriV	E. coli replication origin (pCC1BAC backbone)	Deletion	21354del	-	No, only lower read depth	Yes	Sequencing error (stretch of C bases)
plsB	CDS	Point; non-synonymous	33941A>G	K650R	Yes	Yes
plsB	CDS	Point; synonymous	34338G>A	K782K	Yes	Yes
cdsA	CDS	Point; non-synonymous	35769G>A	C36Y	Yes	Yes
pssA	CDS	Point; synonymous	37572C>T	A263A	Yes	Yes
psd	CDS	Point; non-synonymous	38941C>T	A180V	Yes	Yes
psd	CDS	Point; non-synonymous	39205T>C	V268A	Yes	Yes
pgsA	CDS	Point; non-synonymous	39741A>G	M135T	Yes	Yes
pgsA	CDS	Point; non-synonymous	39840T>C	E102G	Yes	Yes
pgpA	Entire expression cassette	Deletion	40239_41002del	-	Yes	Yes
MSG1.3
		S. cerevisiae IMF87 consensus sequence
Region of interest	Region type	Mutation type	DNA mutation	AA mutation	Same mutation in S. cerevisiae IMF87 raw reads?	Same mutation in E. coli pUDF008 consensus sequence?	Note
ftsZ	CDS	Deletion	14991_14992del	Frameshift	No, only lower read depth	Yes	Sequencing error (stretch of repeated GC bases)
mCherry until before p2 (DNAP)	-	-	-	-	Ca. half of reads showed a deletion: 27746_844del	No	Ca. half of the raw reads after isolation from yeast showed a deletion from the upstream regulatory sequences of mCherry until the upstream regulatory sequences of p2, indicating that a mixture of combined and non-recombined SynChrs were present in the sample
plsB	CDS	Point; non-synonymous	32075A>G	D28G	Yes	Yes
plsB	CDS	Point; non-synonymous	32243T>C	F84S	Yes	Yes
plsB	CDS	Point; non-synonymous	32266T>C	F92L	Yes	Yes
plsB	CDS	Point; synonymous	32679G>A	A229A	Yes	Yes
plsB	CDS	Point; non-synonymous	32708T>C	I239T	Yes	Yes
plsB	CDS	Point; non-synonymous	32963T>C	L324P	Yes	Yes
plsB	CDS	Point; synonymous	33087T>C	V365V	Yes	Yes
plsB	CDS	Point; non-synonymous	33179A>G	D396G	Yes	Yes
plsB	CDS	Point; non-synonymous	33410T>C	M473T	Yes	Yes
plsB	CDS	Point; non-synonymous	33506T>C	V505A	Yes	Yes
plsB	CDS	Point; synonymous	33582T>C	T530T	Yes	Yes
plsB	CDS	Point; synonymous	33807G>A	L605L	Yes	Yes
plsB	CDS	Point; non-synonymous	34069T>C	S693P	Yes	Yes
plsB	CDS	Point; non-synonymous	34393A>G	S800G	Yes	Yes
plsC	CDS	Point; synonymous	34660T>C	R6R	Yes	Yes
psd	CDS	Point; non-synonymous	38511G>A	V37I	Yes	Yes
psd	CDS	Point; non-synonymous	39058C>T	P219L	Yes	Yes
pgsA	CDS	Point; synonymous	40094G>A	I17I	Yes	Yes
pgpA	CDS	Point; non-synonymous	40415T>C	H165R	Yes	Yes
